# Mammary gland metabolism and its relevance to the fetoplacental expression of cytokine signaling in Caveolin-1 null mice

**DOI:** 10.1101/2025.04.13.648647

**Authors:** Shankar P. Poudel, Maliha Islam, Thomas B. McFadden, Susanta K. Behura

## Abstract

Mice lacking Caveolin-1 (*Cav1*), a major protein of the lipid raft of plasma membrane, show dysregulated cellular proliferation of mammary gland and an abnormal fetoplacental communication during pregnancy. The aim of this study is to better understand the functional links of mammary gland metabolism with gene expression of the placenta and fetus. Untargeted metabolomics analysis was performed to examine changes in mammary gland metabolism due to the absence of *Cav1*. Integrative metabolomics and transcriptomics analyses were applied to untangle functional links of metabolic pathways of the mammary gland with the gene expression changes of the placenta and fetus. The findings of this study show that metabolism and gene expression of the mammary gland are significantly impacted due to the loss of *Cav1*. Genes associated with specific metabolic and signaling pathways show coordinated expression changed in the placenta, mammary gland and fetal brain in *Cav1*-null mice. The cytokine signaling pathway emerges as a key player of the molecular crosstalk among the mammary gland, placenta and fetal brain. By interrogating the single-nuclei gene expression data of placenta and fetal brain previously generated from *Cav1*-null mice, the study further reveals that these metabolic and signaling genes are differentially regulated in specific cell types of the placenta and fetal brain. The findings of this study expand our understanding about the role of mammary gland metabolism in the regulation of fetoplacental communication in mammalian pregnancy.
