## Supplementary material for "Mammary gland metabolism and its relevance to the fetoplacental expression of cytokine signaling in Caveolin-1 null mice": Metabolites and their level in the mammary gland of control and Cav1-null mice (n=3).

### Sheet: Sheet1
Metabolites and their level in the mammary gland of control and Cav1-null mice (n=3).
Metabolite	Control MG1	Control MG2	Control MG3	Cav1-null MG1	Cav1-null MG2	Cav1-null MG3
58.1(12.1265,? TERT-BUTYLAMINE; EI-B; MS)	13.4673	59.5736	12.7433	29.4675	22.6557	24.2633
130.1(12.3146,>2-Pentanone, 4-methyl-, O-(trimethylsilyl)oxime)	110.823	578.592	145.187	123.615	50.4985	64.0427
207(12.615,Unknown)	89.8307	577.336	96.0135	28.7794	14.3132	26.1282
41.1(12.6728,? BUTYRONITRILE; EI-B; MS)	7.83302	95.6864	13.2541	27.2824	7.13739	10.5803
71.1(13.1454,Unknown)	150.119	614.586	144.376	124.474	53.1414	116.596
207.1(13.206,Golm_NA)	104.48	560.256	140.838	118.131	47.4293	63.7516
152.1(13.525,NF07_**4-HYDROXYPYRIDINE,O-TMS)	88.6569	539.188	132.275	96.2473	62.958	82.6502
86.2(13.576,Unknown)	22.3482	127.967	28.7332	26.8682	10.5149	11.7298
207(13.6862,Golm_NA)	110.992	637.607	146.294	117.554	50.4049	65.5045
117.1(13.9624,MU17_Lactic Acid 0,0-TMS)	2051.94	6603.97	2533.08	2061.13	2051.02	2542.71
234.1(14.0802,? 1-BENZYL-2,2,5,5-TETRAMETHYL-2,5-DISILAPYRROLIDINE; EI-B; MS)	50.2862	280.797	65.294	65.5873	25.2482	27.875
221.2(14.1044,NF07_Trisiloxane, Octamethyl-)	21.8314	119.872	25.6961	19.8728	9.40841	12.5405
56.1(14.3172,Unknown)	215.48	1247.38	297.042	252.7	91.8802	110.518
174.1(14.3703,Unknown)	33.2073	160.11	42.228	22.767	14.0651	18.6833
148.1(14.3923,NF07_Glycolic Acid, O,O-TMS)	6.1539	45.5833	8.82563	7.57074	4.94396	5.48731
131.2(14.9345,Unknown)	80.884	504.066	104.039	68.1318	52.3523	43.1618
116.1(15.2114,L-ALANINE-(N,O-TMS))	1008.98	1055.95	1011.55	1007.56	1005.81	1004.79
204.1(15.2548,? D-erythro-sphingosine)	26.508	83.2912	51.5155	34.5195	16.8897	23.0811
245.1(15.6819,Unknown)	1.91531	18.5469	3.43632	1.73234	2.13052	5.09561
102.1(15.7219,NF07_Glycine, N,O-TMS)	115.59	436.066	147.145	91.5418	114.498	92.2203
190(15.8893,NF07_Oxalic Acid TMS)	0.289158	3.6672	1.06847	0.720332	0.325729	2.48958
355.1(16.014,Unknown)	7.78006	38.4597	10.6866	8.73262	3.74519	5.54377
133.1(16.2661,5,6-Dihydrouracil; GC-EI-TOF; MS; 2 TMS; BP)	88.5237	472.06	206.166	120.824	51.1835	75.3985
152.1(16.4438,Golm_Pyridine, 3-hydroxy- (1TMS))	8.87513	55.4297	14.8666	10.8566	7.43096	9.17845
167(16.4604,Unknown)	2.43637	4.1531	0.786675	2.01596	2.04455	2.1464
337.3(16.5492,Unknown)	0.254802	0	0.485312	0.269117	0.0524243	0.0661653
177.2(16.7917,? 133162 some TBS)	0.478112	8.15952	0.178078	0.88148	1.00375	0.920139
86.1(16.8234,Norleucine_1TMS_same)	61.9814	268.631	103.739	70.172	86.6251	72.6522
369.2(16.9081,NF07_Pentasiloxane Dodoecamethyl)	140.317	821.966	186.311	101.303	42.2735	60.8218
241.1(17.2726,NF07_Phosphoric Acid, Monomethyl ester, O,O-TMS)	85.5262	338.006	129.04	103.841	173.01	169.895
86.2(17.4627,? NF08_L-Isoleucine, O-TMS)	31.7644	108.302	24.0268	41.2588	48.1017	37.7945
70.2(17.5337,? NF08_L-Proline, O-TMS)	14.2976	1.97112	12.4224	22.3819	52.1992	57.0971
211(17.5516,Unknown)	5.27355	18.3818	3.12909	7.34674	1.49724	5.86578
188.1(17.8202,Unknown)	7.96472	34.49	9.83343	7.56429	5.72473	5.86842
144.2(18.4079,NF08_L-Valine, N,O-TMS)	79.3308	367.307	110.011	115.058	167.285	115.926
174.2(18.9142,NF07_Ethanol Amine, N,O,O-TMS)	114.14	627.448	153.267	121.121	52.6298	67.6474
110.1(19.0492,pyrophosphate meox1)	15.8435	34.545	19.4712	15.4799	18.8797	27.6942
117.2(19.1464,Unknown)	64.9402	373.715	91.902	65.4423	53.6195	63.9386
88(19.1677,Unknown)	1.94251	19.3261	5.15057	0.704217	12.9844	12.9631
189.1(19.2015,NF09_Urea, N,N-TMS)	257.715	1080.93	785.53	365.075	1099.5	1025.92
80.6(19.581,NF08_L-Serine, O,O-TMS)	5.45964	7.15104	6.56149	4.89729	4.55112	4.46572
110(19.6093,Unknown)	1.61041	5.50996	2.41286	0.789626	1.13726	3.22799
191.2(19.6734,>Acetic acid, bis[(trimethylsilyl)oxyl]-, trimethylsilyl ester)	18.277	99.2619	33.2439	23.1006	11.2293	13.6353
218.2(19.9062,Unknown)	187.334	884.207	296.997	104.464	170.439	156.557
299.2(19.9413,NF07_Phosphoric Acid, O,O,O-TMS)	12665.7	52451	18042.9	12840.9	11259.3	14304
84.2(20.064,? NF07_Pipecolic Acid, O-TMS)	0.312061	3.32798	0.436389	0.520508	1.62445	1.071
158.2(20.571,NF07_L-Isoleucine, N,O-TMS)	24.2162	134.504	41.9149	37.3042	85.7193	51.1952
130.1(20.6144,NF08_L-Threonine, O,O-TMS)	43.2591	161.072	105.34	51.4594	93.06	79.8589
142.1(20.8176,NF08_L-Proline, N,O-TMS)	12.627	45.5924	13.7453	17.1526	44.7039	31.1586
174.2(21.007,NF07_Glycine, N,N,O-TMS)	800.755	3369.46	911.406	696.474	840.41	639.061
192.1(21.0622,Unknown)	7.70562	12.2393	10.1544	10.0121	4.72867	4.47278
75.1(21.0994,NF07_Succinic Acid 2 TMS)	13.6949	61.9481	14.9175	16.9254	57.9001	37.1373
256.1(21.7814,Unknown)	22.4212	102.168	33.6705	22.282	35.4423	28.6055
241.1(21.7986,NF07_Uracil, O,O-TMS)	53.9794	221.499	74.511	46.2962	76.0278	64.3215
245.1(22.0679,NF07_Fumaric Acid, O,O-TMS)	62.4437	260.774	118.911	90.7602	118.436	104.4
204.2(22.2739,NF08_L-Serine, N,O,O-TMS)	53.9737	186.56	59.662	57.4348	147.876	104.797
241.1(22.3683,Unknown)	3.33676	7.75612	4.56154	1.50029	3.60609	8.13833
224.2(22.6666,Unknown)	0	0.4584	0	0	0.311051	1.08952
247(22.8347,? NF07_Succinic Acid 2 TMS)	0.511036	1.1735	1.27394	0.254614	0.990469	1.16363
218.2(22.9642,NF08_L-Threonine, N,O,O-TMS)	35.0768	150.071	75.9337	58.2405	172.413	131.046
161.1(23.3637,Unknown)	40.0855	271.308	74.3721	36.9722	23.8572	28.8084
373.2(23.5918,Unknown)	12.0458	40.9534	12.2972	3.47597	1.94739	9.14405
245.3(23.9149,Unknown)	0.684244	0.6876	1.1761	0.634924	1.14564	1.71589
160.1(24.0595,NF08_L-Aspartic Acid, O,O-TMS)	44.4687	188.879	66.4388	58.3501	59.8384	45.1133
205.1(24.1084,Unknown)	0.55398	1.18267	0.592941	0.428654	0.931754	0.411107
350.2(24.7911,Unknown)	3.56437	16.4932	7.29338	2.76369	3.02523	3.26768
252.1(24.9613,? 4-N,N-BIS(TRIMETHYLSILYL)ANISIDINE; EI-B; MS)	3.97091	2.08113	2.56746	1.12481	2.52545	5.29852
71.1(25.139,Unknown)	15.7047	42.0536	13.9547	8.20244	14.7739	18.8404
320.2(25.1652,Unknown)	3.02184	7.45358	4.32475	1.05874	4.55672	3.92228
320.2(25.1817,Unknown)	3.02184	7.45358	4.32475	1.05874	4.55672	3.92228
233.2(25.2313,Unknown)	20.8394	155.012	32.1636	20.7833	14.3167	14.8713
234.1(25.2651,Unknown)	5.31935	26.2113	3.74355	6.43626	4.71259	1.97173
68.2(25.3726,? NF07_Trans-4-Hydroxy-L-Proline, O,O-TMS)	3.26662	7.07769	5.19558	2.04819	1.27775	8.07658
233.2(25.5434,NF07_Malic Acid, O,O,O-TMS)	41.9665	215.182	87.3268	64.1853	84.3017	75.8113
280.1(25.8279,Unknown)	1.80795	4.14393	2.04692	0.451215	0.910784	2.59368
205.1(25.9856,Unknown)	2.3061	12.8169	2.88643	1.27146	1.49164	1.86939
232.2(26.3825,NF08_L-Aspartic acid, N,O,O-TMS)	18.446	140.261	32.146	33.456	118.681	64.0313
176.1(26.5189,Methionine_2TMS)	3.95373	20.5546	6.21121	3.30515	21.6694	11.1872
156.1(26.6284,NF07_Pyroglutamic Acid, N,O-TMS)	686.761	2558.36	1060.9	564.471	1124.58	1113.14
174.2(26.7669,NF07_L-Glutamic Acid, O,O-TMS)	88.5738	362.869	174.376	95.4545	126	156.836
292.2(26.8578,NF07_Threonic Acid,O,O,O,O-TMS)	1.20101	3.50217	2.50484	0.646204	2.09627	1.5218
292.2(27.2222,NF07_Threonic Acid,O,O,O,O-TMS)	18.675	127.243	49.5899	28.9599	35.1599	29.9844
115.1(27.4344,NF05_Creatine TMS)	6.3586	49.3697	18.9526	14.0779	13.4346	15.4756
129.1(27.67,? Golm_Glutaric acid, 2-hydroxy- (3TMS))	5.922	40.7701	14.4869	3.09888	7.54071	11.3496
302.1(27.7251,Unknown)	4.04248	9.43387	10.6455	4.13828	4.55602	10.7647
142.1(28.022,? Golm_Proline [+CO2] (2TMS))	2.4879	6.00504	1.15262	2.08687	4.67415	3.37443
258.2(28.3058,Unknown)	15.792	73.509	25.6296	28.7037	18.8308	16.0067
188.2(28.5332,Hypotaurine)	107.25	70.7219	28.4436	53.8557	55.3838	47.886
247.2(28.7702,NF07_L-Glutamic Acid, N,O,O-TMS)	0.682813	1.73275	4.1545	0.222384	21.2297	18.2069
218.2(29.1456,NF07_L-Phenylalanine, N,O-TMS)	0.710011	4.34563	1.98626	0.254614	36.221	10.9764
451.2(29.6519,? Golm_Pyrophosphate (4TMS))	19.395	77.387	31.4494	16.2727	33.9695	47.7802
326.2(30.0708,Taurine)	0	0.64176	0.191776	0	0.0999556	0.0529323
126.1(30.779,Unknown)	0.333533	0.724272	0	0.083797	2.04315	0.502856
174.2(31.6628,Unknown)	0.488132	1.03598	0.150681	0.302959	0.328525	0.553142
357.2(31.8392,NF09_alpha-glycerophosphate ester, 4TMS)	591.981	1281.47	921.852	328.07	884.401	1504.99
219.1(32.0603,Ribitol; GC-EI-TOF; MS; 5 TMS; BP)	116.065	720.384	172.587	105.285	64.6398	78.5462
129.1(32.0638,Ribitol; GC-EI-TOF; MS; 5 TMS; BP)	617.147	3901.47	934.476	549.109	346.824	409.348
299.1(32.4564,O-Phosphoethanolamine)	242.609	863.24	404.19	140.486	357.169	394.763
227.1(32.796,Golm_Glyceric acid-3-phosphate (4TMS))	3.41836	9.223	3.2328	5.73849	15.1359	7.66812
273.1(33.1033,NF08_Citric Acid (4TMS))	100.887	246.747	133.048	58.1648	170.112	125.9
204.2(33.3954,UDP-N-acetylglucosamine)	4.4891	10.6165	3.8551	2.22546	3.08884	8.62619
204.2(33.6062,? UDP GlcNAc)	4.80689	9.50721	2.43243	0.91371	4.83561	8.16921
285.3(33.9299,? NF07_Tetradecanoic Acid, O-TMS)	2.47788	1.41187	1.27981	2.23674	1.61816	1.72824
174.2(34.056,NF08_L-Lysine, N,N,O-TMS)	0.973402	3.11712	14.1836	1.23762	127.754	36.6953
303.2(34.1745,NF07_Ascorbic Acid TMS MEOX1 TMS)	7.55102	37.2404	16.6474	6.51683	16.8464	15.6732
205.1(34.3529,NF07_Ascorbic Acid TMS MEOX2 TMS)	12.9892	66.2204	23.3106	15.7748	24.9071	25.5654
333.1(34.4073,Unknown)	0.396518	6.63763	0.853209	0.868588	1.29872	2.31138
204.2(34.7015,Unknown)	23.7467	190.053	69.1491	40.6625	66.8871	70.2535
303.2(34.7415,NF07_Ascorbic Acid TMS MEOX3 TMS)	19.4065	87.206	44.5724	20.9783	49.6933	51.9204
179.1(34.8276,? NF07_L-Tyrosine, O-trimethylsilyl-, trimethylsilyl ester)	8.70908	1.82443	2.42656	0.573687	27.9421	14.9639
205.1(34.924,Unknown)	146.559	1374.87	420.638	203.62	414.64	522.003
205.2(35.0515,Unknown)	127.34	1177.72	367.338	179.14	360.009	447.759
244.1(35.5564,Unknown)	1.04641	1.99862	1.45594	1.41649	11.4327	11.3293
218.2(35.5971,Unknown)	0.355005	3.91473	1.12522	1.42616	2.15219	0.792219
205.2(35.7693,Unknown)	2.14148	8.65459	1.10174	0.799295	0.8304	3.29768
150(36.6511,Unknown)	0.0987716	0.870959	0.117414	0.0966889	0.14539	0.244371
291.2(36.6938,? Pantothenate)	13.0336	45.8583	9.67297	2.5961	14.5593	15.3953
318.2(36.8991,Unknown)	7.34775	21.4989	18.4869	11.5447	15.0374	17.8285
315.1(37.1567,Unknown)	0.512467	0.614256	0.403122	0.0854085	0.294974	1.29508
243.1(37.1739,Unknown)	0.385066	2.75957	0.839511	0.230442	0.737435	1.90821
318.2(37.3427,1,2,3,4,5,6-HEXA-O-TRIMETHELSILYL-MYO-INOSITOL; EI-B; MS)	38.7342	451.258	142.795	64.4689	87.6652	88.6783
247(37.5707,Unknown)	0.217584	0.467568	0.227001	0.083797	0.0817818	0.195849
179.1(37.7009,Unknown)	0.319219	1.54939	0.925615	0.443157	6.0882	5.13531
313.3(37.7926,NF07_Hexadecanoic Acid, O-TMS)	69.1917	128.26	74.1412	39.0075	61.0009	70.8675
361.2(37.8635,? Golm_NA)	0	0.678432	0.135026	0	0.311051	0.377583
305.2(38.6213,NF07_Myo-Inositol, O,O,O,O,O,O-TMS)	1752.79	11109.8	4305.04	2285.34	3618.22	4037.51
315.2(38.6826,Unknown)	1.25111	12.1018	4.92357	1.98535	4.21072	7.82956
461(39.6615,Unknown)	0.888945	1.51272	0.921701	0.128919	0.976489	1.36036
267.2(40.5743,Unknown)	0.585473	1.46688	0.348329	0.531789	0.334816	0.905142
211(40.6494,Unknown)	5.43817	14.2654	6.94896	2.30281	3.40548	2.9298
339.4(40.9208,Unknown)	6.72077	3.22713	3.59874	1.06358	2.01169	7.24819
132.1(41.3404,NF07_Stearic Acid, O-TMS)	14.9188	46.0142	18.4966	6.07528	11.8374	15.0372
385.2(42.0327,Unknown)	0.151736	1.25602	0	0.112804	0.070598	0.0529323
74.1(44.2027,? 2-ETHYLHEXANAL ETHYLENE GLYCOL ACETAL; EI-B; MS)	1.18812	5.70249	3.06842	1.58731	1.50982	0.639598
579(44.47,Unknown)	0	0.999311	0	0	0.0985576	0.0891026
259.1(44.7745,Unknown)	1.31982	2.11781	7.55756	0.122473	13.3381	8.40476
576.3(44.8999,Unknown)	0.0959087	0	0	0	0	0.0661653
576.3(45.0156,Unknown)	0.0959087	0	0	0	0.0363475	0.0661653
371.4(46.7571,Unknown)	0.0715737	1.70525	0.215259	0.0854085	0.697592	3.30827
368.4(56.6861,NF05_Cholestrol TMS)	5.31506	16.4107	10.8784	1.16349	1.30082	4.20635
354.3(56.7006,Unknown)	0.390792	2.31033	0.230914	0.257837	0.0370465	0.356411
