## Supplementary material for "Mammary gland metabolism and its relevance to the fetoplacental expression of cytokine signaling in Caveolin-1 null mice": The mean level and rank order of metabolites in the mammary gland of control and Cav1-null mice.

### Sheet: Sheet1
The mean level and rank order of metabolites in the mammary gland of control and Cav1-null mice.
Metabolite	Mean level (Con)	Mean level (KO)	Rank order (con)	Rank order (KO)	Change of metabolite rank order (KO relative to control)
299.2(19.9413,NF07_Phosphoric Acid, O,O,O-TMS)	27719.9	12801.4	1	1
305.2(38.6213,NF07_Myo-Inositol, O,O,O,O,O,O-TMS)	5722.53	3313.69	2	2
117.1(13.9624,MU17_Lactic Acid 0,0-TMS)	3729.66	2218.28	3	3
205.2(31.089,NF07_Ribitol TMS)	2979.04	1019.4	4	4
129.1(32.0638,Ribitol; GC-EI-TOF; MS; 5 TMS; BP)	1817.7	435.094	5	10	higher
174.2(21.007,NF07_Glycine, N,N,O-TMS)	1693.87	725.315	6	9	higher
156.1(26.6284,NF07_Pyroglutamic Acid, N,O-TMS)	1435.34	934.065	7	6
116.1(15.2114,L-ALANINE-(N,O-TMS))	1025.49	1006.05	8	5	lower
357.2(31.8392,NF09_alpha-glycerophosphate ester, 4TMS)	931.766	905.82	9	7	lower
189.1(19.2015,NF09_Urea, N,N-TMS)	708.06	830.164	10	8
299.1(32.4564,O-Phosphoethanolamine)	503.346	297.473	11	11
369.2(16.9081,NF07_Pentasiloxane Dodoecamethyl)	382.865	68.1326	12	32	higher
219.1(32.0603,Ribitol; GC-EI-TOF; MS; 5 TMS; BP)	336.346	82.8235	13	20	higher
207(13.6862,Golm_NA)	298.298	77.8213	14	26	higher
174.2(18.9142,NF07_Ethanol Amine, N,O,O-TMS)	298.285	80.4659	15	23	higher
130.1(12.3146,>2-Pentanone, 4-methyl-, O-(trimethylsilyl)oxime)	278.201	79.3855	16	25	higher
207.1(13.206,Golm_NA)	268.525	76.4374	17	28	higher
133.1(16.2661,5,6-Dihydrouracil; GC-EI-TOF; MS; 2 TMS; BP)	255.583	82.4687	18	21
152.1(13.525,NF07_**4-HYDROXYPYRIDINE,O-TMS)	253.373	80.6185	19	22
102.1(15.7219,NF07_Glycine, N,O-TMS)	232.934	99.4201	20	19
318.2(37.3427,1,2,3,4,5,6-HEXA-O-TRIMETHELSILYL-MYO-INOSITOL; EI-B; MS)	210.929	80.2708	21	24
174.2(26.7669,NF07_L-Glutamic Acid, O,O-TMS)	208.606	126.097	22	14	lower
144.2(18.4079,NF08_L-Valine, N,O-TMS)	185.55	132.756	23	13	lower
241.1(17.2726,NF07_Phosphoric Acid, Monomethyl ester, O,O-TMS)	184.191	148.915	24	12	lower
273.1(33.1033,NF08_Citric Acid (4TMS))	160.228	118.059	25	16	lower
245.1(22.0679,NF07_Fumaric Acid, O,O-TMS)	147.376	104.532	26	17	lower
86.1(16.8234,Norleucine_1TMS_same)	144.784	76.4831	27	27
234.1(14.0802,? 1-BENZYL-2,2,5,5-TETRAMETHYL-2,5-DISILAPYRROLIDINE; EI-B; MS)	132.126	39.5702	28	42	higher
241.1(21.7986,NF07_Uracil, O,O-TMS)	116.663	62.2152	29	33
233.2(25.5434,NF07_Malic Acid, O,O,O-TMS)	114.825	74.7661	30	30
130.1(20.6144,NF08_L-Threonine, O,O-TMS)	103.224	74.7928	31	29
204.2(22.2739,NF08_L-Serine, N,O,O-TMS)	100.065	103.369	32	18	lower
160.1(24.0595,NF08_L-Aspartic Acid, O,O-TMS)	99.9288	54.434	33	37
313.3(37.7926,NF07_Hexadecanoic Acid, O-TMS)	90.531	56.9586	34	35
218.2(22.9642,NF08_L-Threonine, N,O,O-TMS)	87.0271	120.567	35	15	lower
188.2(28.5332,Hypotaurine)	68.8052	52.3752	36	38
158.2(20.571,NF07_L-Isoleucine, N,O-TMS)	66.8783	58.0729	37	34
292.2(27.2222,NF07_Threonic Acid,O,O,O,O-TMS)	65.1692	31.3681	38	45
232.2(26.3825,NF08_L-Aspartic acid, N,O,O-TMS)	63.6177	72.056	39	31	lower
221.2(14.1044,NF07_Trisiloxane, Octamethyl-)	55.7997	13.9406	40	56	higher
86.2(17.4627,? NF08_L-Isoleucine, O-TMS)	54.6976	42.385	41	40
204.1(15.2548,? D-erythro-sphingosine)	53.7716	24.8301	42	48
303.2(34.7415,NF07_Ascorbic Acid TMS MEOX3 TMS)	50.3949	40.864	43	41
191.2(19.6734,>Acetic acid, bis[(trimethylsilyl)oxyl]-, trimethylsilyl ester)	50.2609	15.9884	44	51
451.2(29.6519,? Golm_Pyrophosphate (4TMS))	42.7438	32.6741	45	44
41.1(12.6728,? BUTYRONITRILE; EI-B; MS)	38.9245	15	46	53
205.1(34.3529,NF07_Ascorbic Acid TMS MEOX2 TMS)	34.1734	22.0824	47	49
75.1(21.0994,NF07_Succinic Acid 2 TMS)	30.1868	37.3209	48	43
58.1(12.1265,? TERT-BUTYLAMINE; EI-B; MS)	28.5948	25.4622	49	47
132.1(41.3404,NF07_Stearic Acid, O-TMS)	26.4765	10.9833	50	60
152.1(16.4438,Golm_Pyridine, 3-hydroxy- (1TMS))	26.3905	9.15532	51	63
115.1(27.4344,NF05_Creatine TMS)	24.8936	14.3294	52	55
142.1(20.8176,NF08_L-Proline, N,O-TMS)	23.9882	31.005	53	46
110.1(19.0492,pyrophosphate meox1)	23.2866	20.6846	54	50
291.2(36.6938,? Pantothenate)	22.8549	10.8502	55	61
303.2(34.1745,NF07_Ascorbic Acid TMS MEOX1 TMS)	20.4796	13.0121	56	58
129.1(27.67,? Golm_Glutaric acid, 2-hydroxy- (3TMS))	20.393	7.32971	57	64
148.1(14.3923,NF07_Glycolic Acid, O,O-TMS)	20.1876	6.00067	58	65
368.4(56.6861,NF05_Cholestrol TMS)	10.8681	2.22355	59	72
176.1(26.5189,Methionine_2TMS)	10.2399	12.0539	60	59
70.2(17.5337,? NF08_L-Proline, O-TMS)	9.5637	43.8927	61	39	lower
80.6(19.581,NF08_L-Serine, O,O-TMS)	6.39072	4.63804	62	68
204.2(33.3954,UDP-N-acetylglucosamine)	6.32025	4.64683	63	66
174.2(34.056,NF08_L-Lysine, N,N,O-TMS)	6.09138	55.2289	64	36	lower
204.2(33.6062,? UDP GlcNAc)	5.58218	4.63951	65	67
227.1(32.796,Golm_Glyceric acid-3-phosphate (4TMS))	5.29139	9.51418	66	62
68.2(25.3726,? NF07_Trans-4-Hydroxy-L-Proline, O,O-TMS)	5.17996	3.80084	67	69
179.1(34.8276,? NF07_L-Tyrosine, O-trimethylsilyl-, trimethylsilyl ester)	4.32002	14.4933	68	54	lower
74.1(44.2027,? 2-ETHYLHEXANAL ETHYLENE GLYCOL ACETAL; EI-B; MS)	3.31968	1.24558	69	75
142.1(28.022,? Golm_Proline [+CO2] (2TMS))	3.21518	3.37848	70	70
177.2(16.7917,? 133162 some TBS)	2.93857	0.935123	71	78
252.1(24.9613,? 4-N,N-BIS(TRIMETHYLSILYL)ANISIDINE; EI-B; MS)	2.87317	2.98293	72	71
292.2(26.8578,NF07_Threonic Acid,O,O,O,O-TMS)	2.40267	1.42143	73	74
218.2(29.1456,NF07_L-Phenylalanine, N,O-TMS)	2.3473	15.8173	74	52	lower
247.2(28.7702,NF07_L-Glutamic Acid, N,O,O-TMS)	2.19002	13.2197	75	57	lower
285.3(33.9299,? NF07_Tetradecanoic Acid, O-TMS)	1.72319	1.86105	76	73
190(15.8893,NF07_Oxalic Acid TMS)	1.67494	1.17855	77	76
84.2(20.064,? NF07_Pipecolic Acid, O-TMS)	1.35881	1.07199	78	77
247(22.8347,? NF07_Succinic Acid 2 TMS)	0.986161	0.802903	79	79
326.2(30.0708,Taurine)	0.277845	0.0509626	80	81
361.2(37.8635,? Golm_NA)	0.271153	0.229545	81	80
