## Supplementary material for "Mammary gland metabolism and its relevance to the fetoplacental expression of cytokine signaling in Caveolin-1 null mice": List of metabolic pathway genes expressed in the mammary gland (MG) of control (C) and Cav1 knockout (KO) mice (n=3).

List of metabolic pathway genes expressed in the mammary gland (MG) from control (C) and Cav1 knockout (KO) mice (n=3).
Gene	Gene Ensembl id	Pathway Gene ID	Pathway ID	Pathway name		CMG1	CMG2	CMG3	KMG1	KMG2	KMG3
Car3	ENSMUSG00000027559	12350	PATH:mmu00910	Nitrogen metabolism		16089	46101	64165	16491	121386	84275
Apoe	ENSMUSG00000002985	11816	PATH:mmu04979	Cholesterol metabolism		35898	40987	49529	111489	35888	49513
Gpx4	ENSMUSG00000075706	625249	PATH:mmu00480	Glutathione metabolism		25223	25783	27116	29403	53096	57697
Ldha	ENSMUSG00000063229	16828	PATH:mmu05230	Central carbon metabolism in cancer		27197	25424	23309	30476	48540	52605
Lpl	ENSMUSG00000015568	16956	PATH:mmu04979	Cholesterol metabolism		26856	29162	47873	15687	41233	40644
Cd36	ENSMUSG00000002944	12491	PATH:mmu04979	Cholesterol metabolism		22599	20130	35064	11110	43639	46789
Mgst1	ENSMUSG00000008540	56615	PATH:mmu00980	Metabolism of xenobiotics by cytochrome P450		17885	24405	23247	24932	27336	34190
Akr1a1	ENSMUSG00000028692	58810	PATH:mmu00053	Ascorbate and aldarate metabolism		17255	20961	21496	27875	23550	29985
Gpx3	ENSMUSG00000018339	14778	PATH:mmu00480	Glutathione metabolism		8978	15004	19713	24058	48929	19421
Gpx1	ENSMUSG00000063856	14775	PATH:mmu00590	Arachidonic acid metabolism		16303	13067	14766	17332	25689	29414
Pnpla2	ENSMUSG00000025509	66853	PATH:mmu00561	Glycerolipid metabolism		7597	12666	19261	10321	43921	21908
B4galt1	ENSMUSG00000028413	14595	PATH:mmu00052	Galactose metabolism		22888	14442	21782	14819	12139	24506
Fads2	ENSMUSG00000024665	56473	PATH:mmu00592	alpha-Linolenic acid metabolism		11507	17291	16360	27556	13990	19695
Gpi1	ENSMUSG00000036427	14751	PATH:mmu00500	Starch and sucrose metabolism		14317	14598	13792	20335	17459	17315
Lipa	ENSMUSG00000024781	16889	PATH:mmu04979	Cholesterol metabolism		11296	15725	19944	11592	12979	24429
Cs	ENSMUSG00000005683	12974	PATH:mmu00630	Glyoxylate and dicarboxylate metabolism		11969	12922	14281	15273	22931	18471
Mdh1	ENSMUSG00000020321	17449	PATH:mmu00620	Pyruvate metabolism		13681	12193	14476	13058	21658	20621
Glul	ENSMUSG00000026473	14645	PATH:mmu00630	Glyoxylate and dicarboxylate metabolism		7088	11800	15274	12603	24773	19206
Pcx	ENSMUSG00000024892	18563	PATH:mmu00620	Pyruvate metabolism		10827	11166	15973	8829	19104	24202
Pik3r1	ENSMUSG00000041417	18708	PATH:mmu05231	Choline metabolism in cancer		8865	17300	14762	20210	9930	16223
Xdh	ENSMUSG00000024066	22436	PATH:mmu00232	Caffeine metabolism		15746	12726	16615	11455	9972	19080
Aco2	ENSMUSG00000022477	11429	PATH:mmu00630	Glyoxylate and dicarboxylate metabolism		7168	8638	9095	9709	28464	16555
Hadha	ENSMUSG00000025745	97212	PATH:mmu00410	beta-Alanine metabolism		7287	12108	13836	12535	17370	14847
Acaca	ENSMUSG00000020532	107476	PATH:mmu00640	Propanoate metabolism		10617	6665	11949	7036	22785	16106
Aldoc	ENSMUSG00000017390	11676	PATH:mmu00051	Fructose and mannose metabolism		10990	14564	11862	14358	8087	14786
Pdha1	ENSMUSG00000031299	18597	PATH:mmu05230	Central carbon metabolism in cancer		8816	11220	11205	10839	12953	16796
Me1	ENSMUSG00000032418	17436	PATH:mmu00620	Pyruvate metabolism		8167	7428	8946	4951	19525	22002
Chpt1	ENSMUSG00000060002	212862	PATH:mmu00565	Ether lipid metabolism		5744	6171	8299	5216	26577	18545
Cp	ENSMUSG00000003617	12870	PATH:mmu00860	Porphyrin metabolism		10562	11055	13758	10434	7097	13789
Gpd1	ENSMUSG00000023019	14555	PATH:mmu00564	Glycerophospholipid metabolism		7120	5568	6437	4140	26668	16484
Aldh2	ENSMUSG00000029455	11669	PATH:mmu00053	Ascorbate and aldarate metabolism		7689	10226	10753	12273	8200	13078
Paics	ENSMUSG00000029247	67054	PATH:mmu00230	Purine metabolism		6244	9269	9312	14069	9390	12573
Anpep	ENSMUSG00000039062	16790	PATH:mmu00480	Glutathione metabolism		8258	13230	9350	14497	5980	8390
Car2	ENSMUSG00000027562	12349	PATH:mmu00910	Nitrogen metabolism		10618	9956	11082	5591	7688	13810
Pfkl	ENSMUSG00000020277	18641	PATH:mmu00051	Fructose and mannose metabolism		9997	7857	7681	10593	9880	11485
Pgd	ENSMUSG00000028961	110208	PATH:mmu00480	Glutathione metabolism		8218	6263	7729	9607	11307	13352
Lao1	ENSMUSG00000024903	100470	PATH:mmu00270	Cysteine and methionine metabolism		20810	2820	11008	882	2580	17847
Slc44a1	ENSMUSG00000028412	100434	PATH:mmu05231	Choline metabolism in cancer		4560	10053	8899	12759	7837	11576
Gpat4	ENSMUSG00000031545	102247	PATH:mmu00564	Glycerophospholipid metabolism		6606	8722	10234	8696	8637	10562
Pdhb	ENSMUSG00000021748	68263	PATH:mmu05230	Central carbon metabolism in cancer		7928	5484	7117	6477	14344	12063
Vdac2	ENSMUSG00000021771	22334	PATH:mmu04979	Cholesterol metabolism		7727	7587	8494	11015	8812	9139
Angptl4	ENSMUSG00000002289	57875	PATH:mmu04979	Cholesterol metabolism		6872	8509	14192	1388	7653	11893
Pgp	ENSMUSG00000043445	67078	PATH:mmu00630	Glyoxylate and dicarboxylate metabolism		5263	7105	7197	10722	7553	12002
Rfk	ENSMUSG00000024712	54391	PATH:mmu00740	Riboflavin metabolism		7126	7369	8021	6196	7337	13679
Papss1	ENSMUSG00000028032	23971	PATH:mmu00230	Purine metabolism		5877	7982	7635	11052	6397	8968
Oxct1	ENSMUSG00000022186	67041	PATH:mmu00650	Butanoate metabolism		8663	7247	6832	6825	6650	11177
Mif	ENSMUSG00000033307	17319	PATH:mmu00360	Phenylalanine metabolism		6075	6782	7270	10668	6855	8694
Pygb	ENSMUSG00000033059	110078	PATH:mmu00500	Starch and sucrose metabolism		5534	7990	7577	9993	6272	8954
Ptges3	ENSMUSG00000071072	56351	PATH:mmu00590	Arachidonic acid metabolism		5815	5881	6081	10276	7486	9613
Acat1	ENSMUSG00000032047	110446	PATH:mmu00380	Tryptophan metabolism		5158	6984	7329	6773	8898	9959
Myc	ENSMUSG00000022346	17869	PATH:mmu05230	Central carbon metabolism in cancer		5354	7925	8454	10859	4470	7836
Pck1	ENSMUSG00000027513	18534	PATH:mmu00620	Pyruvate metabolism		1006	2635	7224	743	25195	5714
Cdo1	ENSMUSG00000033022	12583	PATH:mmu00270	Cysteine and methionine metabolism		1816	3512	5276	3361	18459	10065
Impdh2	ENSMUSG00000062867	23918	PATH:mmu00983	Drug metabolism - other enzymes		4757	6712	6250	9955	6243	8459
Cat	ENSMUSG00000027187	12359	PATH:mmu00630	Glyoxylate and dicarboxylate metabolism		4151	6657	7977	7064	7806	8302
Mapk3	ENSMUSG00000063065	26417	PATH:mmu05230	Central carbon metabolism in cancer		4598	7431	7208	8753	5828	6635
B4galnt1	ENSMUSG00000006731	14421	PATH:mmu00600	Sphingolipid metabolism		6486	6209	6048	9127	4539	7414
Cyb5r3	ENSMUSG00000018042	109754	PATH:mmu00520	Amino sugar and nucleotide sugar metabolism		5398	6319	5946	6805	6856	8173
Trp53	ENSMUSG00000059552	22059	PATH:mmu05230	Central carbon metabolism in cancer		4654	6261	5936	10796	5141	6538
Prdx6	ENSMUSG00000026701	11758	PATH:mmu00480	Glutathione metabolism		4655	6256	6845	6917	6532	7315
Dgat2	ENSMUSG00000030747	67800	PATH:mmu00561	Glycerolipid metabolism		1751	3154	5091	2773	14689	10742
Echs1	ENSMUSG00000025465	93747	PATH:mmu00380	Tryptophan metabolism		4023	4539	4586	4852	10689	9377
Slc1a5	ENSMUSG00000001918	20514	PATH:mmu05230	Central carbon metabolism in cancer		2741	4005	6555	4464	12044	8062
Slc7a5	ENSMUSG00000040010	20539	PATH:mmu05230	Central carbon metabolism in cancer		7183	3606	6575	6839	4750	8526
Plpp2	ENSMUSG00000052151	50784	PATH:mmu00561	Glycerolipid metabolism		4673	6337	5909	8042	5046	7256
Ak2	ENSMUSG00000028792	11637	PATH:mmu00230	Purine metabolism		4952	5162	5115	6604	6423	8310
Plb1	ENSMUSG00000029134	665270	PATH:mmu00591	Linoleic acid metabolism		3818	7921	6478	7796	4587	5746
Acss1	ENSMUSG00000027452	68738	PATH:mmu00630	Glyoxylate and dicarboxylate metabolism		4814	7338	6355	6374	4333	7002
Phgdh	ENSMUSG00000053398	236539	PATH:mmu00270	Cysteine and methionine metabolism		5420	4559	7026	4839	5122	9091
Tspo	ENSMUSG00000041736	12257	PATH:mmu04979	Cholesterol metabolism		2947	3848	4332	4415	11122	8388
Mgll	ENSMUSG00000033174	23945	PATH:mmu00561	Glycerolipid metabolism		2941	5133	9008	3109	7429	6927
Cyp1b1	ENSMUSG00000024087	13078	PATH:mmu00380	Tryptophan metabolism		2537	6000	6885	6843	5209	7051
Sgpp1	ENSMUSG00000021054	81535	PATH:mmu00600	Sphingolipid metabolism		3504	5557	5393	7608	4888	7309
Ptges	ENSMUSG00000050737	64292	PATH:mmu00590	Arachidonic acid metabolism		3338	5592	5914	7265	4216	7875
Comt	ENSMUSG00000000326	12846	PATH:mmu00350	Tyrosine metabolism		4565	4566	4825	5005	6444	7649
Txnrd1	ENSMUSG00000020250	50493	PATH:mmu00450	Selenocompound metabolism		5047	4893	5246	7037	3694	6666
Plaat3	ENSMUSG00000060675	225845	PATH:mmu00592	alpha-Linolenic acid metabolism		3366	4409	4688	3403	9321	7274
Suclg2	ENSMUSG00000061838	20917	PATH:mmu00640	Propanoate metabolism		3736	5402	5657	5673	4977	6912
Gpt2	ENSMUSG00000031700	108682	PATH:mmu00250	Alanine, aspartate and glutamate metabolism		5200	5028	5734	4766	3404	8134
Lalba	ENSMUSG00000022991	16770	PATH:mmu00052	Galactose metabolism		18728	1299	3675	220	947	7351
Rrm1	ENSMUSG00000030978	20133	PATH:mmu00480	Glutathione metabolism		4058	4781	4913	7918	4817	5598
Ak3	ENSMUSG00000024782	56248	PATH:mmu00230	Purine metabolism		3432	4943	5297	5161	5926	7078
Dlat	ENSMUSG00000000168	235339	PATH:mmu00620	Pyruvate metabolism		4467	3538	4083	4121	9236	6278
Gpd1l	ENSMUSG00000050627	333433	PATH:mmu00564	Glycerophospholipid metabolism		4302	4039	4268	6296	4479	7821
Suclg1	ENSMUSG00000052738	56451	PATH:mmu00640	Propanoate metabolism		3190	3986	3639	4623	8379	7367
Lap3	ENSMUSG00000039682	66988	PATH:mmu00330	Arginine and proline metabolism		3037	4400	4182	6826	4979	7106
Sucla2	ENSMUSG00000022110	20916	PATH:mmu00640	Propanoate metabolism		3121	3702	1805	4247	10780	6452
Aoc3	ENSMUSG00000019326	11754	PATH:mmu00360	Phenylalanine metabolism		1184	3395	5651	4354	9834	5484
Dgkz	ENSMUSG00000040479	104418	PATH:mmu00561	Glycerolipid metabolism		4303	4649	4405	6762	2819	6290
Adh5	ENSMUSG00000028138	11532	PATH:mmu00982	Drug metabolism - cytochrome P450		3511	4094	4638	6288	4795	5860
Fh1	ENSMUSG00000026526	14194	PATH:mmu00620	Pyruvate metabolism		2793	3671	3908	4671	7320	6644
Nampt	ENSMUSG00000020572	59027	PATH:mmu00760	Nicotinate and nicotinamide metabolism		4177	3920	4398	4491	5127	6743
Pten	ENSMUSG00000013663	19211	PATH:mmu05230	Central carbon metabolism in cancer		3479	4568	4588	6301	4233	5675
Mat2b	ENSMUSG00000042032	108645	PATH:mmu00270	Cysteine and methionine metabolism		3911	4239	4393	5037	4139	6968
Psat1	ENSMUSG00000024640	107272	PATH:mmu00270	Cysteine and methionine metabolism		2759	3783	3466	5970	4442	8171
Agpat2	ENSMUSG00000026922	67512	PATH:mmu00561	Glycerolipid metabolism		1772	1624	2179	1351	13651	7669
Gaa	ENSMUSG00000025579	14387	PATH:mmu00052	Galactose metabolism		2730	4925	4141	7599	3897	4762
Pccb	ENSMUSG00000032527	66904	PATH:mmu00630	Glyoxylate and dicarboxylate metabolism		2767	3746	3854	4009	6979	6495
Vdac3	ENSMUSG00000008892	22335	PATH:mmu04979	Cholesterol metabolism		3036	4378	3833	5622	5178	5708
Nans	ENSMUSG00000028334	94181	PATH:mmu00520	Amino sugar and nucleotide sugar metabolism		4958	3571	3868	5131	3571	6414
Cbr2	ENSMUSG00000025150	12409	PATH:mmu00980	Metabolism of xenobiotics by cytochrome P450		3062	4041	5207	5045	3396	6225
Ldhb	ENSMUSG00000030246	16832	PATH:mmu00640	Propanoate metabolism		3485	3436	3642	4715	6812	4740
Dhrs3	ENSMUSG00000066026	20148	PATH:mmu00830	Retinol metabolism		3109	4739	4467	5786	4091	4063
Sort1	ENSMUSG00000068747	20661	PATH:mmu04979	Cholesterol metabolism		2009	4393	4478	4796	4819	5723
Adk	ENSMUSG00000039197	11534	PATH:mmu00230	Purine metabolism		3149	3613	4115	4085	4219	5856
Pdgfc	ENSMUSG00000028019	54635	PATH:mmu05231	Choline metabolism in cancer		2161	4074	4035	6851	3289	4435
Acp5	ENSMUSG00000001348	11433	PATH:mmu00740	Riboflavin metabolism		2442	1901	2538	5191	5672	6660
Atic	ENSMUSG00000026192	108147	PATH:mmu00230	Purine metabolism		3293	3305	2960	6415	3827	4399
Lypla2	ENSMUSG00000028670	26394	PATH:mmu00564	Glycerophospholipid metabolism		4157	3095	2985	5365	3676	4178
Ces1d	ENSMUSG00000056973	104158	PATH:mmu00983	Drug metabolism - other enzymes		991	1806	2829	795	10264	6229
Cel	ENSMUSG00000026818	12613	PATH:mmu00561	Glycerolipid metabolism		6985	1900	4909	1384	1612	6060
Gsto1	ENSMUSG00000025068	14873	PATH:mmu00480	Glutathione metabolism		2305	2836	3079	4847	4059	5420
Met	ENSMUSG00000009376	17295	PATH:mmu05230	Central carbon metabolism in cancer		2692	4203	3871	4202	2821	4190
Enpp3	ENSMUSG00000019989	209558	PATH:mmu00240	Pyrimidine metabolism		2583	4585	3857	4484	2844	3587
Hras	ENSMUSG00000025499	15461	PATH:mmu05230	Central carbon metabolism in cancer		2084	2859	2917	5339	3639	4967
Gfpt1	ENSMUSG00000029992	14583	PATH:mmu00250	Alanine, aspartate and glutamate metabolism		3263	2829	2950	4872	3092	4680
Fgfr1	ENSMUSG00000031565	14182	PATH:mmu05230	Central carbon metabolism in cancer		1830	3708	3862	6153	2487	3514
Uck2	ENSMUSG00000026558	80914	PATH:mmu00240	Pyrimidine metabolism		3333	3057	3777	4864	2376	4090
Srm	ENSMUSG00000006442	20810	PATH:mmu00330	Arginine and proline metabolism		3075	1935	2788	6245	2629	4790
Aldh6a1	ENSMUSG00000021238	104776	PATH:mmu00562	Inositol phosphate metabolism		1604	2467	3042	2488	6332	4910
Csad	ENSMUSG00000023044	246277	PATH:mmu00430	Taurine and hypotaurine metabolism		1710	3414	3421	4459	4028	3677
Car5b	ENSMUSG00000031373	56078	PATH:mmu00910	Nitrogen metabolism		3006	2542	3255	1858	3822	6121
Mars1	ENSMUSG00000040354	216443	PATH:mmu00450	Selenocompound metabolism		2734	2253	2974	4114	2970	5450
Idh1	ENSMUSG00000025950	15926	PATH:mmu05230	Central carbon metabolism in cancer		1941	3156	3745	2879	4166	4590
Gpam	ENSMUSG00000024978	14732	PATH:mmu00561	Glycerolipid metabolism		1468	2536	4004	2611	4205	5183
Jun	ENSMUSG00000052684	16476	PATH:mmu05231	Choline metabolism in cancer		2478	3361	3235	5480	2334	2938
Ephx1	ENSMUSG00000038776	13849	PATH:mmu00980	Metabolism of xenobiotics by cytochrome P450		2136	3466	2496	5668	3008	2858
Shmt1	ENSMUSG00000020534	20425	PATH:mmu00260	Glycine, serine and threonine metabolism		2045	2934	3001	4730	3051	3608
Erbb2	ENSMUSG00000062312	13866	PATH:mmu05230	Central carbon metabolism in cancer		1486	3596	3170	5672	1696	3398
Cmpk2	ENSMUSG00000020638	22169	PATH:mmu00240	Pyrimidine metabolism		3052	2673	3785	2038	2257	5113
Impdh1	ENSMUSG00000003500	23917	PATH:mmu00983	Drug metabolism - other enzymes		3101	2181	2738	3562	2850	4477
Lpin1	ENSMUSG00000020593	14245	PATH:mmu00564	Glycerophospholipid metabolism		2178	3057	3571	2871	3271	3810
Cad	ENSMUSG00000013629	69719	PATH:mmu00240	Pyrimidine metabolism		2325	2327	2164	6083	2595	3177
G6pdx	ENSMUSG00000031400	14381	PATH:mmu00480	Glutathione metabolism		2127	2089	2796	2957	4144	4542
Ckm	ENSMUSG00000030399	12715	PATH:mmu00330	Arginine and proline metabolism		0	15326	194	1141	1095	733
Gstz1	ENSMUSG00000021033	14874	PATH:mmu00350	Tyrosine metabolism		1569	2603	3338	2089	4914	3894
Lrp1	ENSMUSG00000040249	16971	PATH:mmu04979	Cholesterol metabolism		913	2497	3505	5151	3811	2404
Aprt	ENSMUSG00000006589	11821	PATH:mmu00230	Purine metabolism		2204	2301	2599	4980	2784	3378
Pck2	ENSMUSG00000040618	74551	PATH:mmu00620	Pyruvate metabolism		1513	3117	2978	4588	2628	3219
Gstp1	ENSMUSG00000060803	14870	PATH:mmu00983	Drug metabolism - other enzymes		2849	2246	2687	3395	3067	3444
Pip4k2c	ENSMUSG00000025417	117150	PATH:mmu00562	Inositol phosphate metabolism		2228	3459	2809	4397	1996	2597
Oplah	ENSMUSG00000022562	75475	PATH:mmu00480	Glutathione metabolism		2510	2620	2627	2737	3607	3317
Dtymk	ENSMUSG00000026281	21915	PATH:mmu00240	Pyrimidine metabolism		2253	2313	2406	3919	3074	3349
Alox12e	ENSMUSG00000018907	11685	PATH:mmu00590	Arachidonic acid metabolism		727	4427	3700	3792	2771	1881
Gusb	ENSMUSG00000025534	110006	PATH:mmu00053	Ascorbate and aldarate metabolism		3451	2041	2557	3276	2320	3577
Gsr	ENSMUSG00000031584	14782	PATH:mmu00480	Glutathione metabolism		1930	2385	2607	4306	2542	3178
Hif1a	ENSMUSG00000021109	15251	PATH:mmu05231	Choline metabolism in cancer		2241	2106	2486	4773	2173	3084
Slc44a2	ENSMUSG00000057193	68682	PATH:mmu05231	Choline metabolism in cancer		3284	2484	2152	4204	1903	2814
Ado	ENSMUSG00000057134	211488	PATH:mmu00430	Taurine and hypotaurine metabolism		1516	2465	2511	4817	2446	3053
Urod	ENSMUSG00000028684	22275	PATH:mmu00860	Porphyrin metabolism		1972	2687	2770	3130	3198	3041
Acss2	ENSMUSG00000027605	60525	PATH:mmu00620	Pyruvate metabolism		1492	1055	923	956	7925	4407
Sptlc2	ENSMUSG00000021036	20773	PATH:mmu00600	Sphingolipid metabolism		2230	2615	2634	4475	1856	2930
Lrpap1	ENSMUSG00000029103	16976	PATH:mmu04979	Cholesterol metabolism		1486	2482	2606	3634	3010	3507
Bdh1	ENSMUSG00000046598	71911	PATH:mmu00650	Butanoate metabolism		3457	2692	2017	3612	1597	3013
Mpst	ENSMUSG00000071711	246221	PATH:mmu00920	Sulfur metabolism		2046	2543	2424	3552	1868	3765
Guk1	ENSMUSG00000020444	14923	PATH:mmu00230	Purine metabolism		2196	2003	2244	3108	3293	3228
Sephs1	ENSMUSG00000026662	109079	PATH:mmu00450	Selenocompound metabolism		1912	2511	2514	3902	2100	3123
Bcat2	ENSMUSG00000030826	12036	PATH:mmu00270	Cysteine and methionine metabolism		2779	1868	2475	2229	2276	4368
Apoc1	ENSMUSG00000040564	11812	PATH:mmu04979	Cholesterol metabolism		749	2615	1928	2586	5700	2335
Pygl	ENSMUSG00000021069	110095	PATH:mmu00500	Starch and sucrose metabolism		630	968	1132	1074	8383	3673
Bpnt1	ENSMUSG00000026617	23827	PATH:mmu00920	Sulfur metabolism		1887	1700	2476	2935	3205	3650
Gart	ENSMUSG00000022962	14450	PATH:mmu00230	Purine metabolism		1689	2022	1977	4780	2184	3156
Gcsh	ENSMUSG00000034424	68133	PATH:mmu00260	Glycine, serine and threonine metabolism		1727	1675	2077	2622	2846	4401
Galk1	ENSMUSG00000020766	14635	PATH:mmu00520	Amino sugar and nucleotide sugar metabolism		1729	1819	1851	3457	2664	3733
Pgam1	ENSMUSG00000011752	18648	PATH:mmu05230	Central carbon metabolism in cancer		1713	1691	1785	2840	3314	3795
Acp1	ENSMUSG00000044573	11431	PATH:mmu00730	Thiamine metabolism		2031	2437	2311	2769	2478	3096
Aldh1a3	ENSMUSG00000015134	56847	PATH:mmu00830	Retinol metabolism		1076	966	2604	6903	1141	2186
Enpp1	ENSMUSG00000037370	18605	PATH:mmu00500	Starch and sucrose metabolism		958	1679	2243	5299	2084	2416
Alpl	ENSMUSG00000028766	11647	PATH:mmu00730	Thiamine metabolism		905	1866	2170	4756	2301	2660
Prps2	ENSMUSG00000025742	110639	PATH:mmu00230	Purine metabolism		2128	1937	1868	3563	1789	3343
Adsl	ENSMUSG00000022407	11564	PATH:mmu00250	Alanine, aspartate and glutamate metabolism		1710	2094	1932	3403	2006	3165
Adcy6	ENSMUSG00000022994	11512	PATH:mmu00230	Purine metabolism		1693	2787	2617	3006	1740	2413
Dnmt3a	ENSMUSG00000020661	13435	PATH:mmu00270	Cysteine and methionine metabolism		1543	2799	2314	3902	1522	1981
Ehhadh	ENSMUSG00000022853	74147	PATH:mmu00380	Tryptophan metabolism		2259	2365	3110	1222	1868	3236
Akr1b3	ENSMUSG00000001642	11677	PATH:mmu00051	Fructose and mannose metabolism		2057	1809	2036	2643	2456	3036
Ahcy	ENSMUSG00000027597	269378	PATH:mmu00270	Cysteine and methionine metabolism		1469	1920	1910	3284	2215	3222
Abca1	ENSMUSG00000015243	11303	PATH:mmu04979	Cholesterol metabolism		1015	2375	2568	3692	2372	1945
Enpp4	ENSMUSG00000023961	224794	PATH:mmu00230	Purine metabolism		1769	2222	2119	3323	1504	2882
Etnk1	ENSMUSG00000030275	75320	PATH:mmu00564	Glycerophospholipid metabolism		2988	1882	1968	2867	1606	2491
Degs1	ENSMUSG00000038633	13244	PATH:mmu00600	Sphingolipid metabolism		1634	1621	1995	2765	2498	3228
Cbr1	ENSMUSG00000051483	12408	PATH:mmu00590	Arachidonic acid metabolism		1727	2063	2215	2761	1911	3029
Glo1	ENSMUSG00000024026	109801	PATH:mmu00620	Pyruvate metabolism		3130	2834	1597	2441	1545	2141
Ckb	ENSMUSG00000001270	12709	PATH:mmu00330	Arginine and proline metabolism		1182	2142	2031	3567	1988	2658
Gpt	ENSMUSG00000022546	76282	PATH:mmu00250	Alanine, aspartate and glutamate metabolism		815	2336	2416	2397	3096	2496
Map2k1	ENSMUSG00000004936	26395	PATH:mmu05231	Choline metabolism in cancer		2133	1752	1922	2863	2006	2830
Mtmr4	ENSMUSG00000018401	170749	PATH:mmu00562	Inositol phosphate metabolism		1584	2104	1677	4172	1402	2397
Pfkfb3	ENSMUSG00000026773	170768	PATH:mmu00051	Fructose and mannose metabolism		1894	1885	2579	1397	3366	2189
Akr7a5	ENSMUSG00000028743	110198	PATH:mmu00980	Metabolism of xenobiotics by cytochrome P450		1580	1937	1816	2989	2253	2717
Ldlrap1	ENSMUSG00000037295	100017	PATH:mmu04979	Cholesterol metabolism		1649	2345	2070	3134	1638	2449
Dut	ENSMUSG00000027203	110074	PATH:mmu00983	Drug metabolism - other enzymes		2050	1784	1724	3279	1811	2614
Pycr2	ENSMUSG00000026520	69051	PATH:mmu00330	Arginine and proline metabolism		1434	1460	1952	2897	2120	3308
Slc2a1	ENSMUSG00000028645	20525	PATH:mmu05230	Central carbon metabolism in cancer		2484	1872	1675	3292	1514	2225
Ugcg	ENSMUSG00000028381	22234	PATH:mmu00600	Sphingolipid metabolism		4409	1384	2030	1734	1366	1996
Gmds	ENSMUSG00000038372	218138	PATH:mmu00520	Amino sugar and nucleotide sugar metabolism		2040	1902	1971	2268	1807	2880
Scly	ENSMUSG00000026307	50880	PATH:mmu00450	Selenocompound metabolism		2223	1893	2152	2607	1300	2632
Gpd2	ENSMUSG00000026827	14571	PATH:mmu00564	Glycerophospholipid metabolism		907	1201	1305	1808	5348	2172
Ephx2	ENSMUSG00000022040	13850	PATH:mmu00590	Arachidonic acid metabolism		1118	1439	1761	949	4477	2943
G6pc3	ENSMUSG00000034793	68401	PATH:mmu00500	Starch and sucrose metabolism		1465	1941	1884	2664	2120	2302
Cyp2e1	ENSMUSG00000025479	13106	PATH:mmu00982	Drug metabolism - cytochrome P450		923	1664	4282	466	1719	3311
Pafah1b3	ENSMUSG00000005447	18476	PATH:mmu00565	Ether lipid metabolism		1509	2052	1620	2953	1758	2431
Entpd5	ENSMUSG00000021236	12499	PATH:mmu00230	Purine metabolism		1655	1849	1803	2002	2390	2613
Impa1	ENSMUSG00000027531	55980	PATH:mmu00562	Inositol phosphate metabolism		1528	1801	1858	2512	2029	2550
Pde4b	ENSMUSG00000028525	18578	PATH:mmu00230	Purine metabolism		1889	1978	2099	2201	1160	2859
Impa2	ENSMUSG00000024525	114663	PATH:mmu00562	Inositol phosphate metabolism		1370	1867	2426	2535	1915	2006
Prps1	ENSMUSG00000031432	19139	PATH:mmu00230	Purine metabolism		1246	1737	1764	2429	2534	2382
Retsat	ENSMUSG00000056666	67442	PATH:mmu00830	Retinol metabolism		749	1779	2313	1552	2966	2652
Gk	ENSMUSG00000025059	14933	PATH:mmu00561	Glycerolipid metabolism		2138	1452	2167	1927	1407	2829
Hibch	ENSMUSG00000041426	227095	PATH:mmu00410	beta-Alanine metabolism		849	1356	1740	1289	3498	3165
Pdgfb	ENSMUSG00000000489	18591	PATH:mmu05231	Choline metabolism in cancer		861	1768	1872	4006	1349	2000
Cds2	ENSMUSG00000058793	110911	PATH:mmu00564	Glycerophospholipid metabolism		1738	1913	1728	2404	2233	1769
Dhrs4	ENSMUSG00000022210	28200	PATH:mmu00830	Retinol metabolism		1280	1773	1846	1955	2186	2733
Dctpp1	ENSMUSG00000042462	66422	PATH:mmu00240	Pyrimidine metabolism		1164	1534	1576	2491	2038	2906
Nt5c	ENSMUSG00000020736	50773	PATH:mmu00230	Purine metabolism		1807	1429	1650	2719	1523	2556
Ckmt1	ENSMUSG00000000308	12716	PATH:mmu00330	Arginine and proline metabolism		1231	1810	2013	2443	1610	2451
Gyg	ENSMUSG00000019528	27357	PATH:mmu00500	Starch and sucrose metabolism		1168	1679	1579	1681	3192	2198
Acat2	ENSMUSG00000023832	110460	PATH:mmu00650	Butanoate metabolism		1447	1063	1211	1644	2963	2986
Mmut	ENSMUSG00000023921	17850	PATH:mmu00630	Glyoxylate and dicarboxylate metabolism		1470	1516	1601	1788	2387	2504
Itpa	ENSMUSG00000074797	16434	PATH:mmu00983	Drug metabolism - other enzymes		1214	1473	1288	2622	1811	2809
Rac2	ENSMUSG00000033220	19354	PATH:mmu05231	Choline metabolism in cancer		9157	274	314	545	340	537
Asrgl1	ENSMUSG00000024654	66514	PATH:mmu00250	Alanine, aspartate and glutamate metabolism		1529	2092	1641	2901	1212	1650
Ctps2	ENSMUSG00000031360	55936	PATH:mmu00240	Pyrimidine metabolism		1612	1759	1708	2226	1560	2014
Hexa	ENSMUSG00000025232	15211	PATH:mmu00600	Sphingolipid metabolism		1054	1151	1546	2094	2400	2472
Pfkm	ENSMUSG00000033065	18642	PATH:mmu00052	Galactose metabolism		697	4322	1156	1617	1335	1345
Pcca	ENSMUSG00000041650	110821	PATH:mmu00640	Propanoate metabolism		1534	1379	1741	1279	2360	2168
Itpkb	ENSMUSG00000038855	320404	PATH:mmu00562	Inositol phosphate metabolism		1972	1453	1351	2369	1620	1679
Pde7a	ENSMUSG00000069094	18583	PATH:mmu00230	Purine metabolism		1897	1674	1728	2184	1085	1780
Gstm1	ENSMUSG00000058135	14862	PATH:mmu00983	Drug metabolism - other enzymes		1073	1924	1862	1557	2018	1745
Mlycd	ENSMUSG00000074064	56690	PATH:mmu00410	beta-Alanine metabolism		1302	1388	1711	1279	2001	2432
Enpp2	ENSMUSG00000022425	18606	PATH:mmu00565	Ether lipid metabolism		2472	698	728	669	2948	2556
Nit2	ENSMUSG00000022751	52633	PATH:mmu00250	Alanine, aspartate and glutamate metabolism		1238	1495	1248	2182	1744	2161
Tyms	ENSMUSG00000025747	22171	PATH:mmu00240	Pyrimidine metabolism		1289	1493	1287	1978	1766	2226
Mri1	ENSMUSG00000004996	67873	PATH:mmu00270	Cysteine and methionine metabolism		1191	1334	1802	2294	1639	1717
Nme1	ENSMUSG00000037601	18102	PATH:mmu00983	Drug metabolism - other enzymes		1848	1162	1678	1781	1337	2162
Itpk1	ENSMUSG00000057963	217837	PATH:mmu00562	Inositol phosphate metabolism		1482	1293	1390	1537	2610	1642
Slc44a3	ENSMUSG00000039865	213603	PATH:mmu05231	Choline metabolism in cancer		1170	1929	1508	1660	1462	2220
Chdh	ENSMUSG00000015970	218865	PATH:mmu00260	Glycine, serine and threonine metabolism		890	2010	2194	1942	579	2278
Gbe1	ENSMUSG00000022707	74185	PATH:mmu00500	Starch and sucrose metabolism		925	806	1111	1172	3582	2282
Prodh	ENSMUSG00000003526	19125	PATH:mmu00330	Arginine and proline metabolism		1333	1708	1601	1799	1473	1950
Kdsr	ENSMUSG00000009905	70750	PATH:mmu00600	Sphingolipid metabolism		989	1713	1844	1794	1327	2189
Amt	ENSMUSG00000032607	434437	PATH:mmu00630	Glyoxylate and dicarboxylate metabolism		1638	1664	1503	1767	1038	2232
Selenbp1	ENSMUSG00000068874	20341	PATH:mmu00920	Sulfur metabolism		1019	1611	1962	1461	1709	2041
Hmgcl	ENSMUSG00000028672	15356	PATH:mmu00650	Butanoate metabolism		893	1390	1410	1921	1742	2436
Pygm	ENSMUSG00000032648	19309	PATH:mmu00500	Starch and sucrose metabolism		53	8175	68	682	412	364
Plcg1	ENSMUSG00000016933	18803	PATH:mmu05231	Choline metabolism in cancer		1650	1628	1956	2295	1025	1193
Pik3c2a	ENSMUSG00000030660	18704	PATH:mmu00562	Inositol phosphate metabolism		955	1436	1498	2155	899	2766
Nfs1	ENSMUSG00000027618	18041	PATH:mmu00730	Thiamine metabolism		1211	1566	1517	1710	1440	2157
Entpd6	ENSMUSG00000033068	12497	PATH:mmu00230	Purine metabolism		1407	1552	1527	1754	1311	2026
Ptges2	ENSMUSG00000026820	96979	PATH:mmu00590	Arachidonic acid metabolism		902	1105	1298	1936	2202	2130
Mtmr1	ENSMUSG00000015214	53332	PATH:mmu00562	Inositol phosphate metabolism		1122	1363	1426	1674	1665	2242
Gcdh	ENSMUSG00000003809	270076	PATH:mmu00380	Tryptophan metabolism		1232	1317	1473	1806	1524	2107
Galk2	ENSMUSG00000027207	69976	PATH:mmu00520	Amino sugar and nucleotide sugar metabolism		1694	1382	1625	1757	1135	1835
Gstm5	ENSMUSG00000004032	14866	PATH:mmu00983	Drug metabolism - other enzymes		622	1242	1144	2345	2215	1848
Got1	ENSMUSG00000025190	14718	PATH:mmu00350	Tyrosine metabolism		1435	1927	1567	1987	1194	1179
Amy1	ENSMUSG00000074264	11722	PATH:mmu00500	Starch and sucrose metabolism		407	991	1574	236	4013	2053
Tk1	ENSMUSG00000025574	21877	PATH:mmu00240	Pyrimidine metabolism		1140	1622	1513	1922	1221	1855
Mtmr6	ENSMUSG00000021987	219135	PATH:mmu00562	Inositol phosphate metabolism		985	1416	1627	1860	1344	2028
Gba	ENSMUSG00000028048	14466	PATH:mmu00600	Sphingolipid metabolism		1579	1254	1250	1888	1319	1923
Kyat1	ENSMUSG00000039648	70266	PATH:mmu00270	Cysteine and methionine metabolism		1186	1619	1556	1343	1373	2093
Pfkp	ENSMUSG00000021196	56421	PATH:mmu05230	Central carbon metabolism in cancer		1538	1347	1194	1760	1749	1490
Pik3cb	ENSMUSG00000032462	74769	PATH:mmu05231	Choline metabolism in cancer		1218	1613	1343	1869	1223	1811
Pcyt1a	ENSMUSG00000005615	13026	PATH:mmu00440	Phosphonate and phosphinate metabolism		1038	1404	1454	1941	1319	1893
Ada	ENSMUSG00000017697	11486	PATH:mmu00230	Purine metabolism		1412	1591	1379	1102	1251	2132
Mtor	ENSMUSG00000028991	56717	PATH:mmu05231	Choline metabolism in cancer		1009	1311	1472	1653	1546	1797
Gdpd1	ENSMUSG00000061666	66569	PATH:mmu00565	Ether lipid metabolism		296	1857	1480	2744	1033	1353
Bckdhb	ENSMUSG00000032263	12040	PATH:mmu00640	Propanoate metabolism		1502	1896	821	893	2216	1371
Dbt	ENSMUSG00000000340	13171	PATH:mmu00640	Propanoate metabolism		1096	1001	1271	1574	1268	2462
Npc1	ENSMUSG00000024413	18145	PATH:mmu04979	Cholesterol metabolism		724	1508	1312	2206	1062	1746
Pip5k1a	ENSMUSG00000028126	18720	PATH:mmu05231	Choline metabolism in cancer		914	1393	1394	1979	899	1956
Pltp	ENSMUSG00000017754	18830	PATH:mmu04979	Cholesterol metabolism		738	1037	1242	1960	1714	1717
Smpd1	ENSMUSG00000037049	20597	PATH:mmu00600	Sphingolipid metabolism		754	1201	1081	1465	2325	1568
Ldlr	ENSMUSG00000032193	16835	PATH:mmu04979	Cholesterol metabolism		846	771	677	3491	1061	1450
Gstt3	ENSMUSG00000001665	103140	PATH:mmu00480	Glutathione metabolism		957	1544	1580	1514	804	1803
Sos1	ENSMUSG00000024241	20662	PATH:mmu05231	Choline metabolism in cancer		947	1539	1538	2022	744	1407
Neu1	ENSMUSG00000007038	18010	PATH:mmu00600	Sphingolipid metabolism		1226	1149	1294	1600	1091	1800
Gldc	ENSMUSG00000024827	104174	PATH:mmu00630	Glyoxylate and dicarboxylate metabolism		2904	464	1677	509	493	2078
Cyp2f2	ENSMUSG00000052974	13107	PATH:mmu00980	Metabolism of xenobiotics by cytochrome P450		724	1946	1863	1161	1284	1128
Nt5c3b	ENSMUSG00000017176	68106	PATH:mmu00240	Pyrimidine metabolism		689	1084	1086	2111	1006	2044
Akr1b10	ENSMUSG00000061758	67861	PATH:mmu00051	Fructose and mannose metabolism		801	1300	1126	1287	1442	1926
Dhodh	ENSMUSG00000031730	56749	PATH:mmu00240	Pyrimidine metabolism		958	1131	1406	1599	1045	1678
Rac3	ENSMUSG00000018012	170758	PATH:mmu05231	Choline metabolism in cancer		687	1079	1114	2139	782	1950
Galm	ENSMUSG00000035473	319625	PATH:mmu00052	Galactose metabolism		761	1403	1378	1019	1496	1650
Pgs1	ENSMUSG00000017715	74451	PATH:mmu00564	Glycerophospholipid metabolism		1298	1120	1300	1778	712	1441
Agl	ENSMUSG00000033400	77559	PATH:mmu00500	Starch and sucrose metabolism		684	1895	959	1348	1400	1357
Maoa	ENSMUSG00000025037	17161	PATH:mmu00350	Tyrosine metabolism		739	1266	1220	1525	1121	1650
Hddc2	ENSMUSG00000000295	69692	PATH:mmu00230	Purine metabolism		1098	1104	1155	1456	920	1787
Bckdha	ENSMUSG00000060376	12039	PATH:mmu00640	Propanoate metabolism		568	1215	1316	1358	1343	1719
Pi4kb	ENSMUSG00000038861	107650	PATH:mmu00562	Inositol phosphate metabolism		942	1303	1340	1276	750	1830
Ppat	ENSMUSG00000029246	231327	PATH:mmu00230	Purine metabolism		926	976	890	2645	800	1198
Gale	ENSMUSG00000028671	74246	PATH:mmu00520	Amino sugar and nucleotide sugar metabolism		1423	645	745	715	1028	2805
Mpi	ENSMUSG00000032306	110119	PATH:mmu00520	Amino sugar and nucleotide sugar metabolism		1250	834	1218	1367	961	1719
Mcee	ENSMUSG00000033429	73724	PATH:mmu00640	Propanoate metabolism		903	1128	956	1159	1636	1503
Pde3b	ENSMUSG00000030671	18576	PATH:mmu00230	Purine metabolism		912	543	1192	402	2918	1283
Pgm2l1	ENSMUSG00000030729	70974	PATH:mmu00500	Starch and sucrose metabolism		901	1489	1249	1236	600	1774
Lpcat4	ENSMUSG00000027134	99010	PATH:mmu00565	Ether lipid metabolism		1281	1357	1382	1618	518	1040
Ipmk	ENSMUSG00000060733	69718	PATH:mmu00562	Inositol phosphate metabolism		962	1289	1281	1615	846	1178
Synj2	ENSMUSG00000023805	20975	PATH:mmu00562	Inositol phosphate metabolism		702	1332	1236	1658	573	1491
Fmo1	ENSMUSG00000040181	14261	PATH:mmu00430	Taurine and hypotaurine metabolism		369	465	882	500	3378	1283
Uap1l1	ENSMUSG00000026956	227620	PATH:mmu00520	Amino sugar and nucleotide sugar metabolism		1198	907	905	1540	902	1402
Apip	ENSMUSG00000010911	56369	PATH:mmu00270	Cysteine and methionine metabolism		861	1015	1083	1225	1341	1319
Pnpla7	ENSMUSG00000036833	241274	PATH:mmu00564	Glycerophospholipid metabolism		840	1346	1296	1318	802	1222
Sacm1l	ENSMUSG00000025240	83493	PATH:mmu00562	Inositol phosphate metabolism		654	836	1163	1276	1125	1664
Prune1	ENSMUSG00000015711	229589	PATH:mmu00230	Purine metabolism		568	1294	1164	1550	837	1268
Sardh	ENSMUSG00000009614	192166	PATH:mmu00260	Glycine, serine and threonine metabolism		750	819	1156	1624	883	1444
Fahd1	ENSMUSG00000045316	68636	PATH:mmu00350	Tyrosine metabolism		706	971	1034	1574	1022	1353
Gstk1	ENSMUSG00000029864	76263	PATH:mmu00980	Metabolism of xenobiotics by cytochrome P450		678	745	1014	1235	1510	1452
Plce1	ENSMUSG00000024998	74055	PATH:mmu00562	Inositol phosphate metabolism		774	1034	1279	1901	598	1044
Hk2	ENSMUSG00000000628	15277	PATH:mmu00052	Galactose metabolism		676	838	735	1559	1862	942
Ears2	ENSMUSG00000030871	67417	PATH:mmu00860	Porphyrin metabolism		1187	986	1129	1454	636	1149
Gss	ENSMUSG00000027610	14854	PATH:mmu00270	Cysteine and methionine metabolism		764	936	1176	1135	859	1589
Fgfr2	ENSMUSG00000030849	14183	PATH:mmu05230	Central carbon metabolism in cancer		380	925	1058	2367	504	1222
L2hgdh	ENSMUSG00000020988	217666	PATH:mmu00650	Butanoate metabolism		518	939	855	1476	1076	1566
Acer3	ENSMUSG00000030760	66190	PATH:mmu00600	Sphingolipid metabolism		725	812	908	1604	788	1521
Pla2g7	ENSMUSG00000023913	27226	PATH:mmu00565	Ether lipid metabolism		516	572	807	2075	1222	1165
Sgms1	ENSMUSG00000040451	208449	PATH:mmu00600	Sphingolipid metabolism		834	900	1051	1237	762	1477
Heph	ENSMUSG00000031209	15203	PATH:mmu00860	Porphyrin metabolism		305	1254	1063	1653	798	1147
Inpp5b	ENSMUSG00000028894	16330	PATH:mmu00562	Inositol phosphate metabolism		1500	911	857	1021	615	1299
Dck	ENSMUSG00000029366	13178	PATH:mmu00230	Purine metabolism		1139	845	582	1369	998	1165
Hexb	ENSMUSG00000021665	15212	PATH:mmu00600	Sphingolipid metabolism		678	675	740	1718	817	1401
Tpk1	ENSMUSG00000029735	29807	PATH:mmu00730	Thiamine metabolism		680	1084	1035	1123	530	1520
Pik3r3	ENSMUSG00000028698	18710	PATH:mmu05230	Central carbon metabolism in cancer		889	891	732	1297	677	1454
Mboat1	ENSMUSG00000038732	218121	PATH:mmu00564	Glycerophospholipid metabolism		714	1126	979	1475	571	1027
Plpp5	ENSMUSG00000031570	71910	PATH:mmu00564	Glycerophospholipid metabolism		906	750	862	1042	587	1600
Gmppb	ENSMUSG00000070284	331026	PATH:mmu00051	Fructose and mannose metabolism		1018	561	702	1212	953	1236
Ass1	ENSMUSG00000076441	11898	PATH:mmu00250	Alanine, aspartate and glutamate metabolism		1895	552	694	761	493	1182
Pdxk	ENSMUSG00000032788	216134	PATH:mmu00750	Vitamin B6 metabolism		916	662	791	1084	865	1257
Inpp1	ENSMUSG00000026102	16329	PATH:mmu00562	Inositol phosphate metabolism		777	740	869	1117	758	1288
B4galt6	ENSMUSG00000056124	56386	PATH:mmu00600	Sphingolipid metabolism		426	849	780	1443	794	1146
Pi4k2b	ENSMUSG00000029186	67073	PATH:mmu00562	Inositol phosphate metabolism		858	941	1045	803	681	1087
B4galt5	ENSMUSG00000017929	56336	PATH:mmu00600	Sphingolipid metabolism		779	568	587	2047	748	655
Plcg2	ENSMUSG00000034330	234779	PATH:mmu00562	Inositol phosphate metabolism		1508	687	797	1278	414	634
Pgm2	ENSMUSG00000029171	66681	PATH:mmu00052	Galactose metabolism		919	640	913	796	826	1157
Gda	ENSMUSG00000058624	14544	PATH:mmu00230	Purine metabolism		977	759	794	442	905	1263
Renbp	ENSMUSG00000031387	19703	PATH:mmu00520	Amino sugar and nucleotide sugar metabolism		714	645	760	1237	720	918
Pycr1	ENSMUSG00000025140	209027	PATH:mmu00330	Arginine and proline metabolism		915	674	804	712	724	1144
Ippk	ENSMUSG00000021385	75678	PATH:mmu00562	Inositol phosphate metabolism		622	687	763	1030	642	1075
Gpx8	ENSMUSG00000021760	69590	PATH:mmu00590	Arachidonic acid metabolism		162	485	423	837	1672	1236
Pnpla6	ENSMUSG00000004565	50767	PATH:mmu00564	Glycerophospholipid metabolism		614	859	675	1051	812	784
Alas2	ENSMUSG00000025270	11656	PATH:mmu00860	Porphyrin metabolism		156	317	332	254	1260	2471
Pla2g6	ENSMUSG00000042632	53357	PATH:mmu00564	Glycerophospholipid metabolism		658	814	752	884	711	933
Tsc1	ENSMUSG00000026812	64930	PATH:mmu05231	Choline metabolism in cancer		622	885	632	1094	415	935
Gnpda1	ENSMUSG00000052102	26384	PATH:mmu00520	Amino sugar and nucleotide sugar metabolism		715	586	761	1018	628	861
Pik3cd	ENSMUSG00000039936	18707	PATH:mmu00562	Inositol phosphate metabolism		2863	242	334	578	148	392
Acer2	ENSMUSG00000038007	230379	PATH:mmu00600	Sphingolipid metabolism		476	601	734	883	884	956
Hsd11b1	ENSMUSG00000016194	15483	PATH:mmu00980	Metabolism of xenobiotics by cytochrome P450		559	120	289	126	2312	1125
Pnpla3	ENSMUSG00000041653	116939	PATH:mmu00561	Glycerolipid metabolism		207	201	484	138	2549	942
Ntpcr	ENSMUSG00000031851	66566	PATH:mmu00230	Purine metabolism		600	631	523	1115	608	1024
Galt	ENSMUSG00000036073	14430	PATH:mmu00520	Amino sugar and nucleotide sugar metabolism		579	757	671	920	712	856
Pla2g15	ENSMUSG00000031903	192654	PATH:mmu00564	Glycerophospholipid metabolism		1004	563	720	687	788	724
Uxs1	ENSMUSG00000057363	67883	PATH:mmu00520	Amino sugar and nucleotide sugar metabolism		494	609	611	1046	724	985
Nt5e	ENSMUSG00000032420	23959	PATH:mmu00230	Purine metabolism		300	685	700	1491	370	885
Arsa	ENSMUSG00000022620	11883	PATH:mmu00600	Sphingolipid metabolism		525	609	677	988	856	692
Gpcpd1	ENSMUSG00000027346	74182	PATH:mmu00564	Glycerophospholipid metabolism		917	825	497	597	700	805
Slc22a5	ENSMUSG00000018900	20520	PATH:mmu05231	Choline metabolism in cancer		528	762	568	761	632	1040
Hyi	ENSMUSG00000006395	68180	PATH:mmu00630	Glyoxylate and dicarboxylate metabolism		458	743	817	996	610	659
Pip4k2a	ENSMUSG00000026737	18718	PATH:mmu00562	Inositol phosphate metabolism		1496	369	442	830	276	868
Mars2	ENSMUSG00000046994	212679	PATH:mmu00450	Selenocompound metabolism		437	481	630	1329	507	863
Gstm2	ENSMUSG00000040562	14863	PATH:mmu00980	Metabolism of xenobiotics by cytochrome P450		346	555	664	473	1208	984
Entpd2	ENSMUSG00000015085	12496	PATH:mmu00230	Purine metabolism		508	821	745	834	325	882
Nceh1	ENSMUSG00000027698	320024	PATH:mmu04979	Cholesterol metabolism		551	458	486	1218	548	815
Soat1	ENSMUSG00000026600	20652	PATH:mmu04979	Cholesterol metabolism		761	421	391	1378	600	421
Sirt6	ENSMUSG00000034748	50721	PATH:mmu00760	Nicotinate and nicotinamide metabolism		461	657	527	889	358	852
P4ha2	ENSMUSG00000018906	18452	PATH:mmu00330	Arginine and proline metabolism		305	386	552	1195	561	588
P4ha1	ENSMUSG00000019916	18451	PATH:mmu00330	Arginine and proline metabolism		399	345	424	906	467	877
Tkfc	ENSMUSG00000034371	225913	PATH:mmu00561	Glycerolipid metabolism		366	614	547	689	521	679
Uckl1	ENSMUSG00000089917	68556	PATH:mmu00240	Pyrimidine metabolism		492	366	400	670	682	744
Lpin2	ENSMUSG00000024052	64898	PATH:mmu00564	Glycerophospholipid metabolism		395	454	494	1083	366	446
Pdgfrb	ENSMUSG00000024620	18596	PATH:mmu05230	Central carbon metabolism in cancer		243	303	488	362	960	856
Papss2	ENSMUSG00000024899	23972	PATH:mmu00450	Selenocompound metabolism		602	478	701	336	365	622
Inmt	ENSMUSG00000003477	21743	PATH:mmu00380	Tryptophan metabolism		136	290	371	893	540	789
Rps6kb2	ENSMUSG00000024830	58988	PATH:mmu05231	Choline metabolism in cancer		622	528	433	508	342	540
Pdgfra	ENSMUSG00000029231	18595	PATH:mmu05231	Choline metabolism in cancer		334	336	532	488	675	602
Cerk	ENSMUSG00000035891	223753	PATH:mmu00600	Sphingolipid metabolism		877	292	384	643	278	445
Plpp1	ENSMUSG00000021759	19012	PATH:mmu00564	Glycerophospholipid metabolism		211	393	390	486	729	679
Synj1	ENSMUSG00000022973	104015	PATH:mmu00562	Inositol phosphate metabolism		495	387	551	512	390	525
Pld1	ENSMUSG00000027695	18805	PATH:mmu05231	Choline metabolism in cancer		383	407	413	695	248	708
Aldh3b2	ENSMUSG00000075296	621603	PATH:mmu00980	Metabolism of xenobiotics by cytochrome P450		269	479	515	492	495	559
Cda	ENSMUSG00000028755	72269	PATH:mmu00240	Pyrimidine metabolism		374	295	336	829	318	574
Gpat3	ENSMUSG00000029314	231510	PATH:mmu00561	Glycerolipid metabolism		221	264	604	248	824	513
Plcd3	ENSMUSG00000020937	72469	PATH:mmu00562	Inositol phosphate metabolism		378	444	507	564	293	446
Pla1a	ENSMUSG00000002847	85031	PATH:mmu00564	Glycerophospholipid metabolism		114	182	601	356	575	778
Srr	ENSMUSG00000001323	27364	PATH:mmu00470	D-Amino acid metabolism		166	329	521	508	596	428
Pde4a	ENSMUSG00000032177	18577	PATH:mmu00230	Purine metabolism		182	493	426	604	347	488
Npr2	ENSMUSG00000028469	230103	PATH:mmu00230	Purine metabolism		88	370	529	664	374	362
Ak4	ENSMUSG00000028527	11639	PATH:mmu00230	Purine metabolism		186	311	292	790	315	492
Hmox1	ENSMUSG00000005413	15368	PATH:mmu00860	Porphyrin metabolism		340	289	371	552	338	456
Adcy7	ENSMUSG00000031659	11513	PATH:mmu00230	Purine metabolism		1056	150	199	511	154	200
Cds1	ENSMUSG00000029330	74596	PATH:mmu00564	Glycerophospholipid metabolism		142	312	227	536	558	480
Plcb4	ENSMUSG00000039943	18798	PATH:mmu00562	Inositol phosphate metabolism		243	309	366	294	503	516
Pde5a	ENSMUSG00000053965	242202	PATH:mmu00230	Purine metabolism		228	415	355	637	191	368
Sgms2	ENSMUSG00000050931	74442	PATH:mmu00600	Sphingolipid metabolism		184	360	257	744	320	325
Gla	ENSMUSG00000031266	11605	PATH:mmu00600	Sphingolipid metabolism		378	319	188	463	325	406
Slc22a3	ENSMUSG00000023828	20519	PATH:mmu05231	Choline metabolism in cancer		146	431	370	258	492	347
Lpin3	ENSMUSG00000027412	64899	PATH:mmu00564	Glycerophospholipid metabolism		238	337	365	496	186	421
Ptgs1	ENSMUSG00000047250	19224	PATH:mmu00590	Arachidonic acid metabolism		335	329	248	446	410	248
Dgke	ENSMUSG00000000276	56077	PATH:mmu05231	Choline metabolism in cancer		310	264	347	597	128	361
Gba2	ENSMUSG00000028467	230101	PATH:mmu00600	Sphingolipid metabolism		501	234	303	379	222	314
Gatm	ENSMUSG00000027199	67092	PATH:mmu00260	Glycine, serine and threonine metabolism		141	198	250	620	254	460
Pde8a	ENSMUSG00000025584	18584	PATH:mmu00230	Purine metabolism		229	279	307	212	554	325
Adcy9	ENSMUSG00000005580	11515	PATH:mmu00230	Purine metabolism		75	395	381	388	279	359
Wasf1	ENSMUSG00000019831	83767	PATH:mmu05231	Choline metabolism in cancer		193	262	224	559	226	366
Was	ENSMUSG00000031165	22376	PATH:mmu05231	Choline metabolism in cancer		1134	34	98	168	48	206
Agpat4	ENSMUSG00000023827	68262	PATH:mmu00561	Glycerolipid metabolism		194	201	208	395	226	337
Plcd1	ENSMUSG00000010660	18799	PATH:mmu00562	Inositol phosphate metabolism		139	202	247	301	305	352
Hmgcs2	ENSMUSG00000027875	15360	PATH:mmu00650	Butanoate metabolism		262	185	338	290	308	154
Car4	ENSMUSG00000000805	12351	PATH:mmu00910	Nitrogen metabolism		81	114	292	30	760	255
Pfkfb2	ENSMUSG00000026409	18640	PATH:mmu00051	Fructose and mannose metabolism		170	357	304	341	68	291
Inpp4a	ENSMUSG00000026113	269180	PATH:mmu00562	Inositol phosphate metabolism		237	250	200	396	122	299
Cers6	ENSMUSG00000027035	241447	PATH:mmu00600	Sphingolipid metabolism		155	163	251	505	162	222
Slc44a4	ENSMUSG00000007034	70129	PATH:mmu05231	Choline metabolism in cancer		36	220	316	508	190	176
Mtmr7	ENSMUSG00000039431	54384	PATH:mmu00562	Inositol phosphate metabolism		64	213	212	564	137	241
Gmpr2	ENSMUSG00000002326	105446	PATH:mmu00230	Purine metabolism		117	155	227	300	186	379
Slc22a4	ENSMUSG00000020334	30805	PATH:mmu05231	Choline metabolism in cancer		27	179	276	155	258	463
Ampd3	ENSMUSG00000005686	11717	PATH:mmu00230	Purine metabolism		232	114	153	305	225	196
Npl	ENSMUSG00000042684	74091	PATH:mmu00520	Amino sugar and nucleotide sugar metabolism		162	162	103	242	192	132
Nmrk1	ENSMUSG00000037847	225994	PATH:mmu00760	Nicotinate and nicotinamide metabolism		98	128	114	156	221	168
Pde3a	ENSMUSG00000041741	54611	PATH:mmu00230	Purine metabolism		42	118	104	238	190	148
Hpgds	ENSMUSG00000029919	54486	PATH:mmu00982	Drug metabolism - cytochrome P450		98	78	88	216	65	198
Upp1	ENSMUSG00000020407	22271	PATH:mmu00983	Drug metabolism - other enzymes		46	110	102	144	136	182
Star	ENSMUSG00000031574	20845	PATH:mmu04979	Cholesterol metabolism		30	97	167	157	166	102
Bcat1	ENSMUSG00000030268	12035	PATH:mmu00270	Cysteine and methionine metabolism		60	65	96	205	141	126
Itpka	ENSMUSG00000027296	228550	PATH:mmu00562	Inositol phosphate metabolism		66	87	98	176	120	143
Lipg	ENSMUSG00000053846	16891	PATH:mmu00561	Glycerolipid metabolism		82	66	73	234	52	123
Pfkfb4	ENSMUSG00000025648	270198	PATH:mmu00051	Fructose and mannose metabolism		120	78	100	85	50	192
Cyp2s1	ENSMUSG00000040703	74134	PATH:mmu00980	Metabolism of xenobiotics by cytochrome P450		52	88	149	146	20	152
Pla2g4f	ENSMUSG00000046971	271844	PATH:mmu00592	alpha-Linolenic acid metabolism		62	73	89	92	10	190
Slc16a3	ENSMUSG00000025161	80879	PATH:mmu05230	Central carbon metabolism in cancer		30	246	16	87	47	52
Nos2	ENSMUSG00000020826	18126	PATH:mmu00330	Arginine and proline metabolism		38	56	28	38	128	150
Nos1	ENSMUSG00000029361	18125	PATH:mmu00330	Arginine and proline metabolism		36	139	52	30	26	0
Pde10a	ENSMUSG00000023868	23984	PATH:mmu00230	Purine metabolism		20	42	52	22	55	60
