## Supplementary material for "Mammary gland metabolism and its relevance to the fetoplacental expression of cytokine signaling in Caveolin-1 null mice": List of metabolic genes showing increased expression in the mammary gland (MG) but decreased expression in the fetal brain and placenta of Cav1-null

### Sheet: Sheet3
List of metabolic genes showing increased expression in the mammary gland (MG) but decreased expression in the fetal brain and placenta of Cav1-null compared to control mice. Fold changes (FC) of expression and significance p values are shown.
Gene	Pathway gene ID	Pathway ID	Pathway Name	MG-FC	MG-PVALUE	PL-FC	PL-PVALUE	BR-FC	BR-PVALUE
Acat2	110460	PATH:mmu00380	Tryptophan metabolism	2.041	0.0239	0.361	0.0358	0.179	0.0008
Acp1	11431	PATH:mmu00730	Thiamine metabolism	1.231	0.0362	0.365	0.0037	0.377	0
Acp5	11433	PATH:mmu00740	Riboflavin metabolism	2.547	0.0009	0.314	0.0009	0.225	0.0128
Adh5	11532	PATH:mmu00830	Retinol metabolism	1.384	0.0233	0.592	0.036	0.451	0
Agpat4	68262	PATH:mmu00561	Glycerolipid metabolism	1.589	0.038	0.364	0.0029	0.232	0
Ahcy	269378	PATH:mmu00270	Cysteine and methionine metabolism	1.646	0.0195	0.201	0	0.107	0.0005
Ak2	11637	PATH:mmu00230	Purine metabolism	1.401	0.014	0.368	0.0002	0.281	0
Akr1a1	58810	PATH:mmu00620	Pyruvate metabolism	1.363	0.0177	0.534	0.0049	0.325	0
Akr1b3	11677	PATH:mmu00051	Fructose and mannose metabolism	1.378	0.0084	0.087	0.0003	0.069	0.0004
Apip	56369	PATH:mmu00270	Cysteine and methionine metabolism	1.313	0.0072	0.368	0.0008	0.47	0.0001
Arsa	11883	PATH:mmu00600	Sphingolipid metabolism	1.4	0.033	0.519	0.0032	0.222	0.0001
Atic	108147	PATH:mmu00230	Purine metabolism	1.532	0.0497	0.32	0.0017	0.127	0.0001
Bcat1	12035	PATH:mmu00270	Cysteine and methionine metabolism	2.136	0.0176	0.273	0.0005	0.187	0
Bpnt1	23827	PATH:mmu00920	Sulfur metabolism	1.615	0.0083	0.437	0.0024	0.336	0.0001
Cds1	74596	PATH:mmu00564	Glycerophospholipid metabolism	2.311	0.0027	0.308	0.001	0.273	0.001
Comt	12846	PATH:mmu00350	Tyrosine metabolism	1.368	0.0449	0.481	0.0004	0.305	0.0001
Cs	12974	PATH:mmu00630	Glyoxylate and dicarboxylate metabolism	1.447	0.0329	0.358	0.0008	0.146	0
Cyb5r3	109754	PATH:mmu00520	Amino sugar and nucleotide sugar metabolism	1.236	0.028	0.443	0.0002	0.156	0
Degs1	13244	PATH:mmu00600	Sphingolipid metabolism	1.617	0.0059	0.477	0.0033	0.262	0
Dhrs4	28200	PATH:mmu00830	Retinol metabolism	1.403	0.0433	0.492	0.0051	0.258	0.0006
Dtymk	21915	PATH:mmu00240	Pyrimidine metabolism	1.483	0.0057	0.372	0.0007	0.482	0.0001
Echs1	93747	PATH:mmu00640	Propanoate metabolism	1.895	0.0459	0.387	0.0001	0.352	0
Fh1	14194	PATH:mmu00620	Pyruvate metabolism	1.797	0.0166	0.288	0.0001	0.383	0.0003
G6pc3	68401	PATH:mmu00500	Starch and sucrose metabolism	1.34	0.0262	0.409	0.0001	0.26	0
G6pdx	14381	PATH:mmu05230	Central carbon metabolism in cancer	1.66	0.0216	0.434	0.0035	0.195	0.0001
Galk1	14635	PATH:mmu00520	Amino sugar and nucleotide sugar metabolism	1.825	0.005	0.366	0.0015	0.209	0
Gcdh	270076	PATH:mmu00380	Tryptophan metabolism	1.352	0.0305	0.314	0.0015	0.359	0
Gpi1	14751	PATH:mmu00520	Amino sugar and nucleotide sugar metabolism	1.29	0.0075	0.272	0.0001	0.229	0
Gpx1	14775	PATH:mmu00480	Glutathione metabolism	1.641	0.0315	0.544	0.0077	0.56	0.0002
Gpx4	625249	PATH:mmu00480	Glutathione metabolism	1.795	0.039	0.046	0.0001	0.087	0
Gpx8	69590	PATH:mmu00590	Arachidonic acid metabolism	3.5	0.0134	0.53	0.0014	0.601	0.0042
Gstk1	76263	PATH:mmu00480	Glutathione metabolism	1.722	0.0057	0.505	0.0063	0.461	0.0014
Gstm5	14866	PATH:mmu00980	Metabolism of xenobiotics by cytochrome P450	2.13	0.0048	0.529	0.0055	0.746	0.0078
Gstp1	14870	PATH:mmu00983	Drug metabolism - other enzymes	1.273	0.0152	0.269	0.0023	0.157	0
Guk1	14923	PATH:mmu00230	Purine metabolism	1.494	0.0002	0.695	0.0137	0.619	0.0001
Hk2	15277	PATH:mmu00052	Galactose metabolism	1.94	0.0312	0.56	0.0102	0.088	0.0015
Hmgcl	15356	PATH:mmu00650	Butanoate metabolism	1.652	0.0201	0.405	0.0003	0.317	0
Hras	15461	PATH:mmu05230	Central carbon metabolism in cancer	1.774	0.0126	0.569	0.0044	0.474	0.0013
Impa1	55980	PATH:mmu00562	Inositol phosphate metabolism	1.367	0.0159	0.603	0.0274	0.408	0
Itpa	16434	PATH:mmu00983	Drug metabolism - other enzymes	1.822	0.0131	0.208	0.0015	0.234	0
L2hgdh	217666	PATH:mmu00650	Butanoate metabolism	1.781	0.0192	0.358	0.0002	0.407	0
Lap3	66988	PATH:mmu00330	Arginine and proline metabolism	1.628	0.0185	0.518	0.0158	0.286	0
Ldha	16828	PATH:mmu05230	Central carbon metabolism in cancer	1.733	0.0272	0.454	0.0023	0.186	0.0001
Ldhb	16832	PATH:mmu00620	Pyruvate metabolism	1.54	0.0263	0.299	0.0007	0.177	0
Lrpap1	16976	PATH:mmu04979	Cholesterol metabolism	1.544	0.0207	0.597	0.0114	0.281	0
Mcee	73724	PATH:mmu00640	Propanoate metabolism	1.439	0.0251	0.483	0.0004	0.561	0.0046
Mmut	17850	PATH:mmu00630	Glyoxylate and dicarboxylate metabolism	1.456	0.0181	0.431	0.0034	0.32	0
Mtmr1	53332	PATH:mmu00562	Inositol phosphate metabolism	1.427	0.0293	0.38	0.0002	0.375	0.0001
Mtor	56717	PATH:mmu05231	Choline metabolism in cancer	1.318	0.0298	0.269	0.0011	0.164	0
Nit2	52633	PATH:mmu00250	Alanine, aspartate and glutamate metabolism	1.529	0.0066	0.481	0.0109	0.509	0
Nmrk1	225994	PATH:mmu00760	Nicotinate and nicotinamide metabolism	1.603	0.0174	0.288	0.0001	0.579	0.0049
Oplah	75475	PATH:mmu00480	Glutathione metabolism	1.245	0.035	0.343	0.0063	0.182	0
P4ha1	18451	PATH:mmu00330	Arginine and proline metabolism	1.926	0.033	0.477	0.0003	0.282	0.0002
Paics	67054	PATH:mmu00230	Purine metabolism	1.451	0.0473	0.518	0.0072	0.287	0.0001
Pccb	66904	PATH:mmu00630	Glyoxylate and dicarboxylate metabolism	1.686	0.0366	0.491	0.0026	0.213	0
Pgam1	18648	PATH:mmu00260	Glycine, serine and threonine metabolism	1.917	0.0023	0.098	0	0.046	0
Pgd	110208	PATH:mmu00480	Glutathione metabolism	1.543	0.0155	0.365	0.0003	0.166	0
Pgp	67078	PATH:mmu00630	Glyoxylate and dicarboxylate metabolism	1.548	0.0357	0.71	0.0354	0.412	0
Plcd1	18799	PATH:mmu00562	Inositol phosphate metabolism	1.629	0.0126	0.308	0.0002	0.276	0.0004
Plpp1	19012	PATH:mmu00561	Glycerolipid metabolism	1.905	0.0174	0.484	0.0054	0.287	0
Pltp	18830	PATH:mmu04979	Cholesterol metabolism	1.787	0.0046	0.322	0	0.077	0
Prps1	19139	PATH:mmu00230	Purine metabolism	1.547	0.0038	0.464	0.0004	0.279	0.0002
Ptges2	96979	PATH:mmu00590	Arachidonic acid metabolism	1.897	0.001	0.395	0.0023	0.276	0.0002
Ptges3	56351	PATH:mmu00590	Arachidonic acid metabolism	1.54	0.0097	0.33	0.0001	0.225	0
Pycr2	69051	PATH:mmu00330	Arginine and proline metabolism	1.718	0.02	0.448	0.0039	0.249	0.0001
Smpd1	20597	PATH:mmu00600	Sphingolipid metabolism	1.765	0.0313	0.321	0.0046	0.176	0
Sucla2	20916	PATH:mmu00640	Propanoate metabolism	2.489	0.0494	0.407	0.0012	0.545	0
Suclg1	56451	PATH:mmu00640	Propanoate metabolism	1.883	0.0249	0.493	0.004	0.31	0.0002
Tspo	12257	PATH:mmu04979	Cholesterol metabolism	2.15	0.0493	0.61	0.0299	0.413	0.0012
Tyms	22171	PATH:mmu00240	Pyrimidine metabolism	1.467	0.0066	0.194	0.0024	0.269	0
Uckl1	68556	PATH:mmu00240	Pyrimidine metabolism	1.666	0.0016	0.295	0.0002	0.369	0.0002
Upp1	22271	PATH:mmu00983	Drug metabolism - other enzymes	1.791	0.0254	0.342	0.0001	0.2	0.0149
Urod	22275	PATH:mmu00860	Porphyrin metabolism	1.261	0.0329	0.393	0.0007	0.234	0.0001
Uxs1	67883	PATH:mmu00520	Amino sugar and nucleotide sugar metabolism	1.607	0.0154	0.222	0	0.329	0.0001
Vdac2	22334	PATH:mmu04979	Cholesterol metabolism	1.217	0.0407	0.398	0.0022	0.289	0
Vdac3	22335	PATH:mmu04979	Cholesterol metabolism	1.468	0.0071	0.203	0.0001	0.266	0
