## Supplementary material for "Mammary gland metabolism and its relevance to the fetoplacental expression of cytokine signaling in Caveolin-1 null mice": List of pathways significantly enriched with the metabolic and signaling genes. The fold and significance of enrichment are shown for each pathway.

### Sheet: Sheet1
List of pathways significantly enriched with metabolism and signaling genes. The fold and significance of enrichment are shown for each pathway.
PANTHER Pathways	Toal genes	Expressed genes	Expected	Fold enrichment	Raw p value	FDR (false discovery rate) p-value
TCA cycle (P00051)	12	8	0.97	8.23	6.69e-07	1.8e-05
Cell cycle (P00013)	24	12	1.94	6.18	8.23e-08	3.31e-06
Pyruvate metabolism (P02772)	13	6	1.05	5.7	0.000291	0.00361
Ubiquitin proteasome pathway (P00060)	65	26	5.26	4.94	1.55e-12	1.25e-10
Vasopressin synthesis (P04395)	13	5	1.05	4.75	0.00256	0.0217
Parkinson disease (P00049)	92	31	7.45	4.16	2.52e-12	1.35e-10
p53 pathway by glucose deprivation (P04397)	22	7	1.78	3.93	0.0013	0.0123
De novo purine biosynthesis (P02738)	29	9	2.35	3.83	0.00033	0.00354
Cytoskeletal regulation by Rho GTPase (P00016)	77	18	6.23	2.89	3.29e-05	0.000588
Ras Pathway (P04393)	72	16	5.83	2.74	0.000168	0.00246
p38 MAPK pathway (P05918)	41	9	3.32	2.71	0.00478	0.0366
CCKR signaling map (P06959)	164	34	13.28	2.56	2.91e-07	9.36e-06
Apoptosis signaling pathway (P00006)	116	24	9.39	2.56	1.61e-05	0.000324
EGF receptor signaling pathway (P00018)	133	27	10.77	2.51	7.1e-06	0.000163
Toll receptor signaling pathway (P00054)	55	11	4.45	2.47	0.00409	0.0329
p53 pathway (P00059)	85	16	6.88	2.32	0.00193	0.0173
Huntington disease (P00029)	146	26	11.82	2.2	0.000168	0.00226
Integrin signalling pathway (P00034)	189	32	15.3	2.09	6.96e-05	0.00112
PDGF signaling pathway (P00047)	140	23	11.34	2.03	0.000955	0.00961
Inflammation mediated by chemokine and cytokine signaling pathway (P00031)	259	38	20.97	1.81	0.00033	0.00379
