## Supplementary material for "Mammary gland metabolism and its relevance to the fetoplacental expression of cytokine signaling in Caveolin-1 null mice": The aggregated expression of the metabolic (shown as mDEG), cytokine and cytoskeleton genes in the fetal brain and placenta cells of the control and C

The aggregated expression of the metabolic (shown as mDEG), cytokine and cytoskeleton genes in the fetal brain and placenta cells of the control and Cav1 knockout mice. CTB: cytotrophoblasts, EVT: extravillious trophoblasts, and STB: syncytiotrophoblasts.
Gene	Neuron	Radial glia	Ependymal	Microglia	CTB	EVT	STB	Stromal	Vascular	Function	Mice
Comt	122	1033	339	358	973	346	472	111	82	mDEG	Control
Acp5	1	2	2	1	265	24	53	20	10	mDEG	Control
Rac1	352	590	270	267	8392	1508	1495	466	391	Cytokine	Control
Stat6	5	8	3	14	788	165	251	71	68	Cytokine	Control
Relb	2	39	8	13	148	42	95	42	22	Cytokine	Control
Stat3	39	199	97	122	2745	1192	1576	374	261	Cytokine	Control
Akt2	89	231	121	105	1661	316	377	90	66	Cytokine	Control
Prkaca	142	214	98	79	464	87	114	48	28	Cytokine	Control
Cs	188	479	229	271	1648	420	490	121	95	mDEG	Control
Pdk1	46	162	51	97	1117	233	412	86	72	Cytokine	Control
Cdc42	890	1551	674	658	9912	1911	2608	664	565	Cytokine	Control
Rhoa	368	616	310	340	7994	1537	1823	505	459	Cytokine	Control
Arpc5	368	417	238	155	4282	764	762	226	188	Cytokine	Control
Vdac3	778	776	393	325	1932	462	442	132	118	mDEG	Control
Cad	71	135	53	79	248	77	60	15	12	mDEG	Control
Pfn1	432	259	161	124	7663	985	1102	393	290	Cytoskeletal	Control
Myh11	2	3	1	5	168	23	52	286	25	Cytokine	Control
Arrb1	64	464	164	144	1299	519	687	149	133	Cytokine	Control
Ifngr1	18	39	12	50	847	165	172	85	97	Cytokine	Control
Guk1	226	276	148	115	692	78	90	55	26	mDEG	Control
Nampt	93	287	93	105	2650	551	1590	157	117	mDEG	Control
Galk1	69	82	25	59	2483	487	461	117	78	mDEG	Control
Nfkbia	52	49	31	28	1042	193	217	45	61	Cytokine	Control
Vdac2	493	520	288	257	2704	444	581	147	104	mDEG	Control
Sucla2	169	588	222	270	1042	404	385	110	81	mDEG	Control
Aco2	383	958	435	456	2220	492	479	127	119	mDEG	Control
Mylk	15	89	8	56	958	597	221	373	150	Cytokine	Control
Gart	81	203	113	142	556	162	160	40	33	mDEG	Control
Ifngr2	134	266	66	65	370	66	97	73	51	Cytokine	Control
Csad	45	449	199	271	221	201	164	74	65	mDEG	Control
Rock1	246	2633	990	956	2951	1590	1704	539	424	Cytokine	Control
Diaph1	99	715	278	271	1651	927	974	207	153	Cytoskeletal	Control
Grk2	97	159	61	85	1459	235	333	111	67	Cytokine	Control
Rela	62	194	66	74	1194	209	318	77	53	Cytokine	Control
Plcb3	10	55	32	49	402	120	159	34	37	Cytokine	Control
Nfkb2	39	127	41	34	174	16	36	18	9	Cytokine	Control
Echs1	136	191	109	106	865	179	137	56	38	mDEG	Control
Hras	575	484	288	219	863	108	137	51	39	mDEG	Control
Atic	79	138	60	63	641	154	157	44	23	mDEG	Control
Dtymk	267	484	260	334	458	154	132	45	30	mDEG	Control
Fh1	96	134	60	55	690	123	121	46	24	mDEG	Control
Arpc5l	359	432	221	203	1700	229	387	103	80	Cytokine	Control
Gpd2	51	199	52	140	2520	574	994	183	135	mDEG	Control
Adh5	506	402	248	163	1013	164	203	48	40	mDEG	Control
Nfkb1	23	409	146	286	528	401	761	340	265	Cytokine	Control
Hmgcl	36	296	118	112	1306	503	473	96	61	mDEG	Control
Akr1a1	382	770	375	356	4043	700	848	223	189	mDEG	Control
Ak2	135	351	142	202	1245	265	411	84	55	mDEG	Control
Pgd	83	160	78	68	1705	251	399	90	73	mDEG	Control
Paics	225	215	97	146	1149	158	239	68	64	mDEG	Control
Arpc1a	435	819	384	291	2580	606	554	147	121	Cytokine	Control
Wasl	104	793	377	408	1045	428	551	136	105	Cytoskeletal	Control
Abcd1	14	59	16	37	713	178	150	34	47	Cytokine	Control
G6pdx	46	102	52	32	182	33	62	15	11	mDEG	Control
Cx3cl1	10	21	5	15	182	13	35	22	15	Cytokine	Control
Nfatc3	41	539	199	335	1476	623	778	196	121	Cytokine	Control
Acta1	12	16	5	6	12	2	2	1	0	Cytokine	Control
Pccb	76	227	88	81	454	142	125	65	38	mDEG	Control
Gpi1	186	414	139	168	1967	343	523	172	115	mDEG	Control
Tubb4b	374	248	143	116	2330	225	342	108	82	Cytoskeletal	Control
Rras	14	6	9	10	1187	137	180	66	62	Cytokine	Control
Lap3	80	85	51	57	525	125	112	24	22	mDEG	Control
Rhou	79	186	61	75	5838	884	1067	187	162	Cytoskeletal	Control
Tspo	30	87	31	51	862	79	216	54	30	mDEG	Control
Shc1	10	53	22	55	681	142	229	69	44	Cytokine	Control
Pgp	177	205	95	119	672	95	142	38	37	mDEG	Control
Gpd1l	39	157	37	37	317	111	81	22	23	mDEG	Control
Suclg1	388	502	245	195	1042	221	263	80	62	mDEG	Control
Junb	20	23	16	14	890	127	214	67	30	Cytokine	Control
Rras2	28	482	102	145	2506	1520	2802	316	104	Cytokine	Control
Myh4	0	0	1	0	0	0	0	0	0	Cytokine	Control
Actg2	0	6	2	5	46	7	9	55	0	Cytokine	Control
Mapk3	106	158	62	67	708	77	153	64	64	Cytokine	Control
Gpx1	377	214	143	96	4619	376	652	221	146	mDEG	Control
Gng5	549	335	249	169	5494	601	795	227	173	Cytokine	Control
Ptges3	672	645	355	374	5206	856	949	265	191	mDEG	Control
Jund	842	580	388	254	5815	616	1036	250	193	Cytokine	Control
Arpc4	162	233	108	107	3041	515	470	151	105	Cytokine	Control
Comt	137	1169	411	315	1008	411	89	291	137	mDEG	Knockout
Acp5	0	0	0	0	323	38	9	45	22	mDEG	Knockout
Rac1	470	659	319	295	9478	1397	578	1003	720	Cytokine	Knockout
Stat6	3	6	1	14	1025	202	36	219	123	Cytokine	Knockout
Relb	8	46	13	19	180	82	19	77	63	Cytokine	Knockout
Stat3	66	284	126	162	2920	1350	211	1100	478	Cytokine	Knockout
Akt2	108	227	150	120	1846	362	102	212	141	Cytokine	Knockout
Prkaca	184	297	119	107	501	103	21	70	40	Cytokine	Knockout
Cs	209	609	279	228	1809	494	161	296	168	mDEG	Knockout
Pdk1	32	241	64	94	1109	391	58	148	113	Cytokine	Knockout
Cdc42	1296	1826	834	667	10492	1943	810	1756	1042	Cytokine	Knockout
Rhoa	374	752	383	371	9064	1715	527	1154	820	Cytokine	Knockout
Arpc5	499	525	302	152	4911	721	179	485	351	Cytokine	Knockout
Vdac3	1171	921	564	416	1968	382	219	252	212	mDEG	Knockout
Cad	89	150	61	64	298	43	26	34	26	mDEG	Knockout
Pfn1	486	246	187	139	9089	1032	250	767	563	Cytoskeletal	Knockout
Myh11	1	10	2	4	150	23	10	17	213	Cytokine	Knockout
Arrb1	106	592	198	93	1475	693	106	387	203	Cytokine	Knockout
Ifngr1	20	51	21	63	998	146	65	168	146	Cytokine	Knockout
Guk1	338	333	188	82	1146	119	46	111	83	mDEG	Knockout
Nampt	137	308	121	128	3334	511	183	1255	280	mDEG	Knockout
Galk1	103	84	44	47	2909	506	80	283	194	mDEG	Knockout
Nfkbia	80	97	30	62	1235	174	95	173	128	Cytokine	Knockout
Vdac2	707	563	356	262	3161	464	142	402	231	mDEG	Knockout
Sucla2	215	706	294	262	1198	385	175	218	160	mDEG	Knockout
Aco2	365	1168	492	505	2726	522	143	362	213	mDEG	Knockout
Mylk	20	86	18	50	878	113	517	128	427	Cytokine	Knockout
Gart	109	219	114	110	700	171	57	90	57	mDEG	Knockout
Ifngr2	158	303	99	75	397	50	16	109	72	Cytokine	Knockout
Csad	50	417	236	264	250	245	36	86	134	mDEG	Knockout
Rock1	235	3007	1231	822	3287	1505	371	1088	715	Cytokine	Knockout
Diaph1	119	889	343	225	1796	1026	248	678	261	Cytoskeletal	Knockout
Grk2	117	199	79	69	1641	399	39	195	125	Cytokine	Knockout
Rela	66	208	82	76	1425	285	49	236	106	Cytokine	Knockout
Plcb3	13	70	33	32	384	104	35	97	59	Cytokine	Knockout
Nfkb2	78	203	59	35	230	37	8	42	32	Cytokine	Knockout
Echs1	190	261	121	94	982	150	61	102	77	mDEG	Knockout
Hras	868	633	392	269	1245	140	39	127	96	mDEG	Knockout
Atic	86	175	66	61	672	185	58	99	60	mDEG	Knockout
Dtymk	371	537	288	319	636	194	39	82	63	mDEG	Knockout
Fh1	174	147	74	80	708	119	53	73	55	mDEG	Knockout
Arpc5l	457	504	286	225	1843	347	98	184	145	Cytokine	Knockout
Gpd2	57	271	63	148	2424	1002	310	294	187	mDEG	Knockout
Adh5	650	406	289	186	1077	159	67	132	59	mDEG	Knockout
Nfkb1	43	554	191	298	652	414	87	661	501	Cytokine	Knockout
Hmgcl	67	357	116	85	1287	540	124	243	109	mDEG	Knockout
Akr1a1	474	783	401	309	4458	844	180	590	367	mDEG	Knockout
Ak2	180	420	155	184	1442	299	83	265	100	mDEG	Knockout
Pgd	138	202	78	92	1936	312	92	232	124	mDEG	Knockout
Paics	244	220	132	166	1163	162	44	144	100	mDEG	Knockout
Arpc1a	659	959	492	310	2935	646	178	362	227	Cytokine	Knockout
Wasl	140	967	398	330	1166	381	146	327	216	Cytoskeletal	Knockout
Abcd1	9	72	29	26	715	152	94	88	71	Cytokine	Knockout
G6pdx	69	109	63	22	241	36	9	45	16	mDEG	Knockout
Cx3cl1	25	40	7	16	159	17	13	13	39	Cytokine	Knockout
Nfatc3	47	649	300	299	1685	775	243	412	272	Cytokine	Knockout
Acta1	25	26	16	9	27	3	0	0	0	Cytokine	Knockout
Pccb	88	278	84	111	537	150	31	88	76	mDEG	Knockout
Gpi1	311	605	150	171	2753	429	102	432	237	mDEG	Knockout
Tubb4b	561	271	197	168	2689	262	79	210	183	Cytoskeletal	Knockout
Rras	7	5	3	10	1352	122	39	126	117	Cytokine	Knockout
Lap3	109	89	50	69	730	117	36	80	64	mDEG	Knockout
Rhou	87	201	68	45	6517	1054	181	600	354	Cytoskeletal	Knockout
Tspo	28	94	34	34	1345	114	32	159	90	mDEG	Knockout
Shc1	23	50	23	47	882	193	36	152	98	Cytokine	Knockout
Pgp	270	297	140	126	887	131	40	109	71	mDEG	Knockout
Gpd1l	39	182	56	48	315	99	26	67	34	mDEG	Knockout
Suclg1	528	606	356	259	1096	266	67	166	122	mDEG	Knockout
Junb	38	49	20	20	1220	142	38	187	90	Cytokine	Knockout
Rras2	43	552	119	99	3198	1308	749	1878	319	Cytokine	Knockout
Myh4	0	0	0	1	0	0	0	0	0	Cytokine	Knockout
Actg2	2	10	2	0	56	10	0	9	39	Cytokine	Knockout
Mapk3	154	176	81	57	877	90	18	122	108	Cytokine	Knockout
Gpx1	450	202	146	98	6655	510	159	561	383	mDEG	Knockout
Gng5	743	364	291	186	6568	630	146	506	402	Cytokine	Knockout
Ptges3	858	760	459	353	6072	1014	269	622	404	mDEG	Knockout
Jund	1232	747	474	370	7616	677	314	774	464	Cytokine	Knockout
Arpc4	223	233	111	111	3181	596	114	300	212	Cytokine	Knockout
